# Dictys: dynamic gene regulatory network dissects developmental continuum with single-cell multi-omics

**DOI:** 10.1101/2022.09.14.508036

**Authors:** Lingfei Wang, Nikolaos Trasanidis, Ting Wu, Guanlan Dong, Michael Hu, Daniel E. Bauer, Luca Pinello

## Abstract

Gene regulatory networks (GRNs) are key determinants of cell function and identity and are dynamically rewired during development and disease. Despite decades of advancement, challenges remain in GRN inference: dynamic rewiring, causal inference, feedback-loop modeling, and context specificity. To address them, we develop Dictys, a dynamic GRN inference and analysis method which leverages multi-omic single-cell assays of chromatin accessibility and gene expression, context specific transcription factor (TF) footprinting, stochastic process network, and efficient probabilistic modeling of scRNA-seq read counts. Dictys improves GRN reconstruction accuracy and reproducibility and enables the inference and comparative analysis of context specific and dynamic GRNs across developmental contexts. Dictys’ network analyses recover unique insights in human blood and mouse skin development with cell-type specific and dynamic GRNs. Its dynamic network visualizations enable time-resolved discovery and investigation of developmental driver TFs and their regulated targets. Dictys is available as a free, open source, and user-friendly Python package.
