## Supplementary Table 1 for "Dictys: dynamic gene regulatory network dissects developmental continuum with single-cell multi-omics"

### Sheet: Legend
Column	Description
DE_logFC	LogFC of differential expression (CPM)
DR_logFC	LogFC of differential expression (target count)
Mean_logFC	Average logFC between DE_logFC and DR_logFC
DE_rank	TF ranking based on DE_logFC
DR_rank	TF ranking based on DR_logFC
Mean_rank	TF ranking based on Mean_logFC

### Sheet: Erythroid vs Progenitor
	DE_logFC	DR_logFC	Mean_logFC	DE_rank	DR_rank	Mean_rank
AHR	-0.355064	-0.552541	-0.453803	111	57	61
AR	-2.78275	-6.9542	-4.86847	16	9	11
ARID3A	-0.318401	3.90689	1.79424	119	277	263
ARID5B	-1.07464	3.70044	1.3129	47	270	232
ARNT	0.177926	0.671578	0.424752	248	138	157
ARNTL	-2.29898	-9.14466	-5.72182	20	4	4
ASCL2	-4.13448	-5.39232	-4.7634	3	16	14
ATF1	-0.0551278	-0.516891	-0.286009	174	58	75
ATF2	-0.010411	-1.0435	-0.526956	191	39	57
ATF3	-4.61229	-9.65821	-7.13525	2	1	1
ATF4	-0.0283182	2.40808	1.18988	183	217	224
ATF6	-0.176713	0.116576	-0.0300688	149	101	106
ATF7	-0.169059	-2.07358	-1.12132	151	24	27
BACH1	0.210612	1.70941	0.960011	253	192	203
BACH2	-0.157065	2.38466	1.1138	153	215	216
BATF	-0.789358	0.448985	-0.170186	62	125	86
BATF3	-2.55276	-3.45943	-3.0061	18.5	21	20
BCL11A	-1.0255	0.801586	-0.111957	50	145	97
BHLHE40	-1.50441	-0.0933172	-0.798862	32	84	37
BPTF	-0.176896	0.279336	0.0512199	148	111	114
BRCA1	0.419942	1.50901	0.964478	272	185	205
CBFB	0.0289285	0.542527	0.285728	203	131	148
CDC5L	0.379072	3.49185	1.93546	270	259	274
CEBPA	-2.97542	-0.156119	-1.56577	11	81	23
CEBPB	-0.436751	0	-0.218375	95	90.5	79
CEBPD	-2.66925	-1.76356	-2.21641	17	28	22
CEBPG	-0.593918	0.551015	-0.0214513	74	132	107
CEBPZ	0.123077	1.28421	0.703643	231	169	177
CENPB	-0.48934	2.80735	1.15901	85	232.5	221
CLOCK	-0.358657	-1.59202	-0.975337	109	30	31
CREB1	-0.0519172	-0.244126	-0.148022	175	74	89
CREB3	-0.341258	-1.35755	-0.849405	115	32	34
CREB3L2	-0.253104	0.510796	0.128846	130	129	127
CREM	-0.373599	0.748311	0.187356	108	141	132
CTCF	-0.0155689	0.660004	0.322217	185	136	151
CUX1	-0.3479	2.51457	1.08334	112	221	213
CXXC1	-0.181108	0.316027	0.0674596	146	116	116
DBP	0.0332547	1.86673	0.949994	207	196.5	201
DDIT3	-0.927007	1.38702	0.230008	54	175	141
E2F1	0.327007	-0.175727	0.0756397	265	80	119
E2F2	0.936366	0.0168738	0.47662	295	94	162
E2F3	0.237158	0.00660273	0.12188	256	92	123
E2F4	0.687348	-0.244779	0.221285	285	73	139
E2F5	0.0808948	0.169925	0.12541	220	107	124
E2F6	0.226569	-0.951365	-0.362398	254	45	66
E2F8	1.28986	1.62149	1.45568	299	190	239
E4F1	0.450636	-1.61552	-0.582442	277	29	51
EGR1	-2.00828	0.366128	-0.821078	25	120	35
ELF1	-0.0153613	0.438884	0.211761	186	123	137
ELF2	-0.132474	0.489805	0.178665	158	127	129
ELK1	0.239262	-0.191275	0.0239937	258	78	111
ELK3	-1.26145	0.0255351	-0.617957	41	95	49
ELK4	-0.0551412	-2.25555	-1.15534	173	23	26
ERG	-1.08015	-1	-1.04008	46	42.5	30
ESRRA	0.531359	4.75489	2.64312	282	294.5	299
ETS1	-0.233545	0.0914852	-0.0710302	138	98	102
ETS2	-0.00870142	0.26018	0.125739	193	108	125
ETV2	-2.19631	-7.82018	-5.00825	24	6	9
ETV3	-0.652569	2.70044	1.02394	67	230	208
ETV5	-0.899701	-0.0492809	-0.474491	55	85	59
ETV6	-0.8362	0.597674	-0.119263	58	134	95
FLI1	-0.585824	0.013727	-0.286048	75	93	74
FOS	-1.03224	2.32193	0.644843	49	213	173
FOSB	-0.753204	2.54432	0.895558	63	222	195
FOSL1	-2.23826	-3.70044	-2.96935	21.5	20	21
FOSL2	-1.97674	1.35364	-0.311554	26	173	72
FOXJ2	0.0830124	-0.667425	-0.292206	221	53	73
FOXJ3	-0.126359	-0.380031	-0.253195	161	67	77
FOXK1	-0.335587	-1.58496	-0.960275	116	31	32
FOXM1	0.524521	-0.0198996	0.252311	281	87	144
FOXO1	0.359587	-0.301381	0.029103	268	70	112
FOXO3	-0.168786	1.46566	0.648439	152	180	174
FOXO4	2.74018	6.04439	4.39229	304	305	305
FOXP1	-0.237218	0.0366807	-0.100269	137	96	98
FUBP1	0.16751	0.433897	0.300703	246	122	150
GABPA	0.0381577	1.07519	0.556675	211	164	168
GATA1	7.42508	5.88264	6.65386	307	303	307
GATA2	1.20137	6.12928	3.66533	298	306	304
GATA3	-4.12333	-6.24793	-5.18563	4	11	7
GFI1	-3.55449	-5.64386	-4.59917	7	15	15
GFI1B	1.40251	0.872244	1.13738	300	152	217
GMEB2	0.099226	0.283393	0.19131	223	112	134
HESX1	-3.91929	-4.80735	-4.36332	5	18	17
HIC2	-0.480526	2.28951	0.90449	86	210	196
HIF1A	-0.346764	-0.45537	-0.401067	114	63	63
HINFP	-0.00058645	4.55459	2.277	197	289	289
HIVEP1	-0.417286	0.260764	-0.0782609	98	109	100
HIVEP2	-0.524755	0.66015	0.0676977	82	137	117
HLF	-5.08422	-5.90689	-5.49555	1	13	6
HLTF	0.834454	5.05889	2.94667	290	299	301
HMBOX1	0.00907429	3.90689	1.95798	198	277	275
HMGA1	0.238819	1.46713	0.852973	257	181	192
HMGA2	-0.460579	2.58496	1.06219	88	225.5	211
HOXA10	-0.0297054	4.24793	2.10911	182	285	283
HOXA5	-1.10052	2	0.449741	45	201	158
HOXA7	-0.529142	4	1.73543	81	280	259
HOXA9	-0.70987	2.2854	0.787766	64	209	188
HOXB2	-0.318121	2.22239	0.952136	120	207	202
HOXB3	-1.39613	3.27302	0.938442	34	253	199
HOXB4	-0.254512	4.80735	2.27642	129	296	288
HSF1	-0.00172883	-0.0343515	-0.0180402	194	86	109
HSF2	0.110303	4.16993	2.14011	227	283	285
IKZF1	-0.0516148	2.3599	1.15414	176	214	220
IRF1	-1.36472	-0.764711	-1.06472	36	49	28
IRF2	-0.434601	-0.705257	-0.569929	96	51	52
IRF3	-0.415874	-0.826464	-0.621169	99	47	47
IRF5	-1.17169	0.934905	-0.118395	42	158	96
IRF7	-1.38868	-0.19179	-0.790236	35	77	38
IRF8	-1.62299	0.784271	-0.419359	27	143	62
IRF9	-0.451971	-1	-0.725985	90	42.5	40
JDP2	-2.90498	-8.30378	-5.60438	13	5	5
JUN	-1.62189	2.43296	0.405536	28	218	155
JUNB	-0.302048	2.47393	1.08594	126	219	214
JUND	-0.816764	0.167727	-0.324518	59	106	70
KLF1	5.39939	0.806359	3.10287	306	146	303
KLF12	-0.44087	-0.586364	-0.513617	93	56	58
KLF13	0.127674	-0.125531	0.00107156	233	82	110
KLF16	-0.140506	0.72514	0.292317	156	140	149
KLF3	0.442518	2	1.22126	276	201	227
KLF4	-1.31437	-1.18238	-1.24837	38	37	25
KLF5	-3.66626	-6.02237	-4.84432	6	12	12
KLF6	-1.29588	2.8625	0.783306	39	235	186
KLF9	-0.54364	0.797507	0.126934	79	144	126
LEF1	4.68886	6.49185	5.59036	305	307	306
LYL1	0.171404	1.25481	0.713109	247	168	178
MAFF	0.200606	1.72247	0.961536	251	193	204
MAFG	-0.0117652	0.917538	0.452886	190	156.5	160
MAFK	-0.978013	2.8413	0.931644	52	234	198
MAX	-0.468012	0.878212	0.2051	87	153	136
MAZ	0.0756239	0.333901	0.204762	217	117	135
MBD2	0.344322	-0.187835	0.0782435	266	79	120
MECP2	-0.151454	-1.10001	-0.625733	154	38	46
MEF2A	-0.558308	1.03037	0.236033	78	161	142
MEF2C	-0.0329966	0.849666	0.408335	181	150	156
MEF2D	-1.10165	1.03562	-0.0330116	44	162.5	105
MEIS1	-0.560999	1.76553	0.602268	77	194	172
MESP1	-0.043308	1.58496	0.770827	179	188	184
MGA	-0.0633723	4.58496	2.2608	172	290	287
MITF	1.16673	-0.688561	0.239082	297	52	143
MLX	0.115792	-0.603341	-0.243775	228	55	78
MTF1	-0.397568	2.49185	1.04714	102	220	210
MXI1	0.383037	-0.00704328	0.187997	271	89	133
MYB	0.271454	2.15325	1.21235	260	206	225
MYBL2	1.06971	3.16993	2.11982	296	246	284
MYC	1.59461	3.13532	2.36496	301	243	294
MYCN	-0.963326	-0.254489	-0.608908	53	72	50
MYNN	0.152786	3.04439	1.59859	240	241	251
MZF1	-0.598244	2.08746	0.744609	72	204	181
NFAT5	-0.395014	0.357427	-0.0187935	103	119	108
NFATC1	-0.0443563	-0.724722	-0.384539	178	50	64
NFATC2	-0.00115239	-1.87049	-0.935821	195	27	33
NFATC3	0.155966	0.541795	0.34888	243	130	152
NFE2	0.704092	3.26849	1.98629	286	252	277
NFE2L1	0.198323	0.754888	0.476605	250	142	161
NFE2L2	0.165934	5.90689	3.03641	245	304	302
NFIA	1.85004	0.806534	1.32829	303	147	233
NFIB	-0.456296	-0.0980321	-0.277164	89	83	76
NFIC	-0.813231	0.0862557	-0.363488	60	97	65
NFIL3	-0.308947	0.596367	0.14371	123	133	128
NFKB1	0.319117	0.85726	0.588188	264	151	170
NFKB2	-0.852972	0.156726	-0.348123	57	104	68
NFYA	0.106481	-0.388355	-0.140937	224	66	90
NFYB	0.273673	-0.407658	-0.0669923	262	65	103
NFYC	-0.137485	-0.492704	-0.315094	157	60	71
NR1H2	0.0614341	3.80735	1.93439	214	272.5	273
NR1H3	-1.13192	5.14975	2.00891	43	301	278
NR2C1	-0.0147459	4.85798	2.42162	187	297	296
NR2C2	0.0298032	0.960107	0.494955	206	159	163
NR2F6	0.758394	2.58496	1.67168	288	225.5	256
NR3C1	-0.431928	3.22239	1.39523	97	250	238
NR4A1	0.348909	0.104337	0.226623	267	99	140
NR4A2	-0.311909	1.41504	0.551564	122	177	167
NR6A1	-1.33551	4.32193	1.49321	37	286	242
NRF1	-0.108487	-0.98754	-0.548013	166	44	56
PATZ1	-0.117824	-0.263034	-0.190429	162	71	82
PBX1	0.888135	0.830814	0.859475	294	148	193
PBX2	-0.357848	3.70044	1.6713	110	268	255
PBX3	-0.386152	-1.24882	-0.817486	104	35	36
PKNOX1	-0.406916	1.48543	0.539255	101	183	166
PLAG1	-3.3109	-4.85798	-4.08444	8	17	18
PLAGL1	-0.620528	0.349008	-0.13576	70	118	91
POU2F1	0.0336881	4.75489	2.39429	209	294.5	295
POU2F2	-1.57818	1.19794	-0.190119	31	166	83
PPARA	0.430988	3.60486	2.01792	274	265	280
PURA	-0.207786	1.86673	0.829474	140	196.5	190
RARA	0.0350871	1.50635	0.77072	210	184	183
RBPJ	-0.0414207	1.08439	0.521486	180	165	164
REL	-0.6201	2.32193	0.850914	71	211	191
RELA	0.150025	1.60881	0.879417	239	189	194
RELB	-0.629376	-0.643856	-0.636616	69	54	43
RFX1	-0.177267	0.906133	0.364433	147	155	154
RFX2	-0.12827	-0.0186157	-0.0734428	159	88	101
RFX3	-0.385255	2	0.807372	105	201	189
RFX5	0.232268	-0.482393	-0.125063	255	61	93
RORA	-0.241269	3.45943	1.60908	136	258	252
RREB1	0.874855	4.08746	2.48116	292	282	297
RUNX1	-0.696234	0.904422	0.104094	66	154	122
RUNX2	-1.59013	2.13386	0.271864	29	205	146
RUNX3	-1.41426	0.148099	-0.633083	33	103	44
RXRA	-0.245721	3.82782	1.79105	132	274	262
RXRB	-0.116762	1.54432	0.713779	163	186	179
SMAD1	-0.383373	3.70044	1.65853	106	270	253
SMAD2	0.108303	3.20945	1.65888	225	249	254
SMAD3	0.459484	3.08746	1.77347	278	242	261
SMAD4	0.0273428	4	2.01367	202	280	279
SMARCA1	-3.05334	-5.83289	-4.44312	9	14	16
SMARCA5	0.206966	3.58496	1.89596	252	262.5	271
SOX4	0.137342	1.69534	0.916341	235	191	197
SP1	-0.109297	-1.00822	-0.558759	165	41	53
SP2	0.00983976	-0.4397	-0.21493	200	64	80
SP3	0.0704543	-0.313499	-0.121523	216	69	94
SP4	0.155115	-0.871267	-0.358076	241	46	67
SPI1	-1.58506	0.158904	-0.71308	30	105	41
SREBF1	0.781065	0.289507	0.535286	289	114	165
SREBF2	-0.321647	0.428843	0.0535981	117	121	115
SRF	0.0512956	2.32193	1.18661	213	212	222
STAT1	-0.147158	-0.22311	-0.185134	155	76	84
STAT2	-0.250882	-2.55722	-1.40405	131	22	24
STAT3	-0.347265	0.495957	0.0743465	113	128	118
STAT4	-2.55276	-7.76155	-5.15716	18.5	7	8
STAT5A	0.635047	1.79141	1.21323	284	195	226
STAT5B	0.42452	0.68966	0.55709	273	139	169
STAT6	-0.183669	0.285402	0.0508668	145	113	113
TAF1	-0.0882325	-0.243043	-0.165638	168	75	87
TAL1	1.70493	1.30485	1.50489	302	170	244
TBP	0.259202	0.106915	0.183058	259	100	130
TCF12	-0.111483	2.39232	1.14042	164	216	218
TCF3	0.523857	1.03562	0.77974	280	162.5	185
TCF4	-1.03325	0.917538	-0.0578579	48	156.5	104
TCF7	-0.791599	0.616671	-0.0874636	61	135	99
TCF7L2	-2.22037	2.77761	0.278621	23	231	147
TFAP4	0.148707	1.4245	0.786602	238	178	187
TFCP2	0.00932049	5.58496	2.79714	199	302	300
TFDP1	0.880692	1.40694	1.14382	293	176	219
TFE3	-0.596244	-0.33828	-0.467262	73	68	60
TFEB	-2.23826	-9.46557	-5.85191	21.5	3	3
TGIF1	0.631219	1.55722	1.09422	283	187	215
TGIF2	-0.41362	4.35755	1.97197	100	287	276
THAP1	-0.192546	-0.468387	-0.330466	144	62	69
THAP11	0.116698	2.66297	1.38983	229	229	237
THRA	0.127532	4.44294	2.28524	232	288	290
THRB	0.155954	-1.26303	-0.55354	242	34	54
TP53	0.029741	3.37851	1.70413	205	257	257
UBP1	-0.0705667	1.37084	0.650136	171	174	175
USF1	-3.02965	-9.46964	-6.24965	10	2	2
USF2	-0.70774	0.294331	-0.206705	65	115	81
VEZF1	-0.0947634	1.4549	0.680069	167	179	176
XBP1	-1.28675	0.974909	-0.155921	40	160	88
YY1	0.131977	2.01455	1.07326	234	203	212
YY2	-2.95615	-6.70044	-4.82829	12	10	13
ZBED1	-0.317099	3.90689	1.7949	121	277	264
ZBTB14	-0.245576	-1.31599	-0.780782	133	33	39
ZBTB17	-0.0139529	4.70044	2.34324	189	292.5	291
ZBTB18	-0.451659	1.88982	0.719079	91	198	180
ZBTB33	0.745827	-1.98326	-0.618715	287	25	48
ZBTB4	-0.0456004	1.22827	0.591334	177	167	171
ZBTB48	-0.540074	2.58496	1.02244	80	225.5	207
ZBTB6	0.474955	1.47644	0.975697	279	182	206
ZBTB7A	0.434729	0	0.217365	275	90.5	138
ZEB1	-0.983184	3.64386	1.33034	51	266.5	234
ZFHX3	-0.869397	3.32193	1.22627	56	255	228
ZFP28	-0.0011176	1.89308	0.945984	196	199	200
ZFP64	-0.127722	0.847997	0.360137	160	149	153
ZFP82	0.0786361	3.58496	1.8318	218	262.5	266
ZFX	-0.0146278	-1.23995	-0.627289	188	36	45
ZKSCAN1	-0.563181	3.16993	1.30337	76	246	231
ZKSCAN3	0.273382	4.9542	2.61379	261	298	298
ZNF121	0.0914428	4	2.04572	222	280	281
ZNF134	-0.1724	3.24793	1.53776	150	251	247
ZNF143	-0.243078	3.85798	1.80745	134	275	265
ZNF148	-0.0773105	0.451211	0.18695	170	126	131
ZNF18	-0.291857	2.80735	1.25775	127	232.5	229
ZNF219	-0.5243	0.266075	-0.129112	83	110	92
ZNF257	-0.205303	3.32193	1.55831	142	255	249
ZNF263	0.0336465	2.90689	1.47027	208	236	241
ZNF274	-0.308212	3	1.34589	125	238.5	235
ZNF281	-0.0101937	4.18587	2.08784	192	284	282
ZNF282	0.36919	3.16993	1.76956	269	246	260
ZNF317	-0.0841728	3.16993	1.54288	169	246	248
ZNF320	0.1097	3.58496	1.84733	226	262.5	268
ZNF322	-0.0205483	3.70044	1.83995	184	270	267
ZNF324	0.117296	3.58496	1.85113	230	262.5	270
ZNF333	-0.210172	2.58496	1.1874	139	225.5	223
ZNF335	0.156766	-0.513666	-0.17845	244	59	85
ZNF350	-0.378327	-1.02857	-0.703448	107	40	42
ZNF354A	-0.257804	3.16993	1.45606	128	246	240
ZNF384	-0.205946	-1.91396	-1.05995	141	26	29
ZNF394	-0.319552	-0.778585	-0.549068	118	48	55
ZNF418	-2.85193	-7.10852	-4.98023	14	8	10
ZNF524	0.0794613	4.64386	2.36166	219	291	293
ZNF528	-0.506996	2.58496	1.03898	84	225.5	209
ZNF554	0.0700593	0.440573	0.255316	215	124	145
ZNF563	0.0229479	0.135777	0.0793623	201	102	121
ZNF589	-2.79685	-4	-3.39843	15	19	19
ZNF652	-0.43902	5.12928	2.34513	94	300	292
ZNF667	-0.442287	1.34395	0.450834	92	172	159
ZNF680	-0.30893	3.32193	1.5065	124	255	245
ZNF708	0.184921	1.32193	0.753425	249	171	182
ZNF713	0.305934	2.24793	1.27693	263	208	230
ZNF740	0.142127	3	1.57106	236	238.5	250
ZNF76	-0.242987	3	1.37851	135	238.5	236
ZNF768	0.0496296	3	1.52481	212	238.5	246
ZNF770	0.145935	3.5518	1.84887	237	260	269
ZNF816	-0.650363	3.64386	1.49675	68	266.5	243
ZNF85	-0.201905	4.70044	2.24927	143	292.5	286
ZSCAN16	0.835026	2.58496	1.70999	291	225.5	258
ZSCAN31	0.0291697	3.80735	1.91826	204	272.5	272

### Sheet: B vs Progenitor
	DE_logFC	DR_logFC	Mean_logFC	DE_rank	DR_rank	Mean_rank
AHR	-4.93598	-8.15987	-6.54792	43	25	23
AR	-2.78275	-6.9542	-4.86847	115.5	56	88
ARID5B	2.1091	2.58496	2.34703	230	211	227
ARNT	-4.46991	-7.3837	-5.92681	59	46	45
ARNTL	-2.29898	-9.14466	-5.72182	125	7	50
ASCL2	-4.13448	-5.39232	-4.7634	73	84	96
ATF1	0.426069	0.249462	0.337766	172	135	140
ATF2	-5.14336	-8.65821	-6.90079	35	16.5	7
ATF3	-4.61229	-9.65821	-7.13525	56	1	4
ATF4	-0.739451	0.206451	-0.2665	136	133	130
ATF6	-6.31881	-7.65821	-6.98851	11	39.5	5
ATF7	-5.23686	-7.49985	-6.36835	33	42	31
BACH1	1.98693	1.07595	1.53144	227	169	195
BACH2	4.89267	3.0199	3.95628	247	219	246
BATF	-5.01954	-5.97728	-5.49841	40.5	73	56
BATF3	-2.55276	-3.45943	-3.0061	121.5	114.5	123
BCL11A	0.936351	1.43505	1.1857	194	187	180
BHLHE40	-4.89723	-8.85487	-6.87605	45	13	9
BPTF	-0.228047	0.342762	0.0573573	144	141	135
BRCA1	-5.42568	-5.2854	-5.35554	27	88.5	62
CBFB	0.160094	0.636309	0.398202	163	152	142
CDC5L	-1.41091	1.90689	0.247988	129	200.5	138
CEBPA	-6.23454	-6.2854	-6.25997	12	68	33
CEBPB	1.1	2.93441	2.0172	202	217	218
CEBPD	-5.31733	-7.18982	-6.25358	31.5	49	34
CEBPG	-5.91384	-5.42626	-5.67005	16	83	53
CEBPZ	-0.425157	0.222392	-0.101382	141	134	132
CENPB	1.1993	3.16993	2.18461	206	221	225
CLOCK	-4.17824	-7.67948	-5.92886	71.5	38	44
CREB1	0.657144	0.425468	0.541306	181	145	150
CREB3	-4.67853	-6.94251	-5.81052	53	57	48
CREB3L2	-0.0333482	1.65251	0.809578	147	195	160
CREM	-5.19487	-7.83289	-6.51388	34	31	27
CTCF	-0.183686	0.131245	-0.0262206	146	132	133
CUX1	-1.24426	0.652077	-0.296094	130	153	129
CXXC1	0.298506	1.77761	1.03806	167	196	169
DBP	1.18387	1.86673	1.5253	205	199	194
DDIT3	0.66956	2.72583	1.69769	182	215	205
E2F1	-4.37908	-8.76818	-6.57363	62	15	22
E2F2	-2.41325	-8.99435	-5.7038	124	11	51
E2F3	-5.91545	-7.76818	-6.84182	15	35	13
E2F4	0.741786	0.70307	0.722428	183	156	157
E2F5	3.18789	0.0202183	1.60406	239	130	199
E2F6	-4.04278	-8.45121	-6.24699	78	21	36
E2F8	-2.51913	-4.70044	-3.60978	123	102.5	118
E4F1	-4.00683	-8.3837	-6.19527	80	22	38
EBF1	6.71251	3.80735	5.25993	248	229.5	248
EGR1	-5.86948	-6.49185	-6.18067	17	62	39
ELF1	-0.00577024	0.974393	0.484312	151	167	145
ELF2	-0.0244204	0.935928	0.455754	148	164	143
ELK1	-4.36021	-8.81698	-6.5886	63	14	21
ELK3	-5.6423	-7.39232	-6.51731	21	45	26
ELK4	1.25014	0.441607	0.845872	207	146	165
ERG	-6.94124	-8.50779	-7.72452	6	18	2
ETS1	4.75236	1.1848	2.96858	246	173	238
ETS2	-7.13202	-7.98299	-7.55751	4	28	3
ETV2	-2.19631	-7.82018	-5.00825	127	33.5	84
ETV5	-3.72645	-8.06609	-5.89627	86.5	26	47
ETV6	-7.73064	-7.82018	-7.77541	2	33.5	1
FLI1	0.123766	1	0.561883	161	168	151
FOS	-1.83133	2.86942	0.519043	128	216	148
FOSB	-0.990746	3.70659	1.35792	132	226	190
FOSL1	-2.23826	-3.70044	-2.96935	126	111.5	124
FOSL2	-5.60471	-4.16993	-4.88732	22	107.5	87
FOXJ2	-3.96996	-6.33985	-5.1549	81	64.5	73
FOXJ3	-4.92639	-7.56986	-6.24812	44	41	35
FOXK1	1.1298	1.4021	1.26595	203	184	184
FOXM1	-4.02491	-6.18982	-5.10737	79	71	76
FOXO1	2.86593	1.42681	2.14637	236	186	224
FOXO3	-6.42251	-4.39232	-5.40741	10	105	60
FOXP1	1.30742	1.20459	1.25601	210	175	183
FUBP1	-0.743508	-0.475338	-0.609423	135	126	128
GABPA	-4.53025	-9.00562	-6.76794	57	9.5	17
GATA3	-4.12333	-6.24793	-5.18563	74	70	68
GFI1	-3.55449	-5.64386	-4.59917	93	79	99
GFI1B	-4.96749	-5.88264	-5.42507	42	75	59
GMEB2	-3.02965	-7.01123	-5.02044	105.5	53	83
HBP1	2.05276	3.80735	2.93006	229	229.5	237
HESX1	-3.91929	-4.80735	-4.36332	83	100	103
HIC2	-4.33143	-3.16993	-3.75068	64	118	114
HIF1A	1.67522	1.8486	1.76191	221	198	209
HIVEP1	-3.54616	-6.72792	-5.13704	94	59	75
HIVEP2	-3.21962	-6.33985	-4.77973	102	64.5	95
HLF	-5.08422	-5.90689	-5.49555	38	74	57
HMBOX1	0.213948	4.61471	2.41433	165	241.5	229
HMGA1	-2.75361	1.15094	-0.801336	118	170	127
HOXA9	-6.60391	-3	-4.80196	7	119.5	93
HSF1	0.600518	2.09443	1.34748	178	203	187
IKZF1	1.35153	4.09873	2.72513	211	238	234
IRF1	1.96255	0.95818	1.46036	226	166	192
IRF2	1.47353	1.45768	1.46561	216	188	193
IRF3	1.41056	0.90182	1.15619	213	163	177
IRF5	-5.11269	-5.08746	-5.10007	36	91.5	77
IRF7	2.9141	1.21123	2.06266	237	176	219
IRF8	3.84892	0.321928	2.08543	241	138.5	222
IRF9	1.38506	0.820591	1.10283	212	161	173
JDP2	-2.90498	-8.30378	-5.60438	109	24	54
JUN	0.337813	3.45943	1.89862	168	224	213
JUNB	4.18114	4.16993	4.17553	243	239	247
JUND	2.48852	1.30203	1.89528	234	180	212
KLF1	-2.78275	-7.69349	-5.23812	115.5	37	66
KLF12	-4.30207	-9.00843	-6.65525	66	8	19
KLF13	1.4476	0.736966	1.09228	214	157	171
KLF16	-4.10077	-5.61471	-4.85774	75	80	89
KLF3	0.51644	2.33342	1.42493	177	208	191
KLF4	-4.88077	-8.32193	-6.60135	46	23	20
KLF5	-3.66626	-6.02237	-4.84432	90	72	90
KLF6	0.181481	4.02841	2.10494	164	235	223
KLF9	0.410032	1.25873	0.834383	171	177	162
LYL1	-0.710023	0.769387	0.0296822	137	158	134
MAFF	-3.45127	-3.32193	-3.3866	95	116.5	121
MAFG	-5.7386	-4.75489	-5.24674	19	101	65
MAFK	-3.96372	-2.58496	-3.27434	82	124	122
MAX	-0.251528	1.16432	0.456394	143	171	144
MAZ	0.81565	0.406559	0.611105	188	144	153
MBD2	2.7181	1.16784	1.94297	235	172	214
MECP2	0.802521	0.887435	0.844978	187	162	164
MEF2A	1.71127	0.785261	1.24827	222	159	182
MEF2C	2.42788	1.54946	1.98867	233	191	216
MEF2D	-4.86746	-5.32193	-5.0947	47	86	78
MEIS1	-5.76036	-4.90689	-5.33362	18	95.5	63
MESP1	-4.29712	-3.32193	-3.80952	67	116.5	113
MGA	0.10829	3.32193	1.71511	160	223	206
MITF	-2.72491	-9.31061	-6.01776	119	5	42
MLX	0.387713	-0.137199	0.125257	169	129	137
MTF1	-4.68991	-3	-3.84496	52	119.5	112
MXI1	1.09559	0.63257	0.86408	201	151	166
MYB	-7.94766	-4.85798	-6.40282	1	98	30
MYC	0.107703	3.16779	1.63774	159	220	200
MYCN	-4.45219	-9.24317	-6.84768	60	6	12
NFAT5	0.486948	1.19649	0.841719	175	174	163
NFATC1	2.27165	0.797956	1.5348	231	160	196
NFATC2	-5.31733	-8.49985	-6.90859	31.5	19	6
NFATC3	1.01304	1.29618	1.15461	197	179	176
NFE2	-6.58372	-3.45943	-5.02158	8	114.5	82
NFE2L1	-4.67472	-5	-4.83736	54	93	91
NFE2L2	-0.21216	6.32193	3.05488	145	248	240
NFIA	-5.73494	-7.97154	-6.85324	20	29	11
NFIB	-3.24041	-7.09803	-5.16922	101	51	70
NFIC	-0.692233	0.278901	-0.206666	139	137	131
NFIL3	-3.65856	-6.39232	-5.02544	91	63	81
NFKB1	0.82067	1.54969	1.18518	189	192	179
NFKB2	4.47675	1.48712	2.98193	244	189	239
NFYA	-4.17824	-7.96578	-6.07201	71.5	30	41
NFYB	0.00784881	0.509014	0.258431	153	148	139
NFYC	0.91502	0.130061	0.52254	193	131	149
NR2C2	-2.83836	-5.78136	-4.30986	111.5	78	105
NR3C1	0.616534	4	2.30827	179	233	226
NR4A1	-3.02965	-5.32193	-4.17579	105.5	86	108
NR4A2	1.30278	3.75489	2.52883	209	227.5	230
NRF1	-3.27104	-9.65642	-6.46373	100	2	29
PATZ1	-5.57637	-7.49185	-6.53411	24	43.5	24
PAX5	7.92513	6.75489	7.34001	249	249	249
PBX1	-6.09025	-6.93074	-6.5105	14	58	28
PBX2	1.81853	3.9542	2.88636	224	231	236
PBX3	-4.6555	-8.65821	-6.65686	55	16.5	18
PKNOX1	-4.84388	-5.49185	-5.16787	48	81	71
PLAG1	-3.3109	-4.85798	-4.08444	98	98	111
PLAGL1	-7.04533	-6.56986	-6.80759	5	61	15
POU2F1	0.836654	5.49185	3.16425	190	245.5	242
POU2F2	3.73812	2.59904	3.16858	240	212	243
PPARA	-4.52602	-2.58496	-3.55549	58	124	119
PURA	0.513865	2.64046	1.57716	176	214	198
RARA	-3.07665	-5.45943	-4.26804	103	82	106
RBPJ	-0.892289	1.59074	0.349228	134	193	141
REL	1.57427	2.01707	1.79567	219	202	210
RELA	0.481181	2.23266	1.35692	174	205	188
RELB	4.1297	-0.168123	1.98079	242	128	215
RFX1	-4.04868	-6.98868	-5.51868	77	54	55
RFX2	-4.44326	-6.2854	-5.36433	61	68	61
RFX5	1.16136	0.263034	0.712199	204	136	156
RREB1	-0.273357	3.75489	1.74077	142	227.5	207
RUNX1	-7.39798	-6.2854	-6.84169	3	68	14
RUNX2	-5.40971	-4.16993	-4.78982	28	107.5	94
RUNX3	0.392142	2.32193	1.35703	170	207	189
RXRB	-4.73456	-3.58496	-4.15976	51	113	109
SMAD2	0.0714772	3.58496	1.82822	156	225	211
SMAD3	2.36271	4.30378	3.33324	232	240	244
SMARCA1	-3.05334	-5.83289	-4.44312	104	77	102
SMARCA5	-0.695842	2.9542	1.12918	138	218	175
SOX4	-3.63161	1.61552	-1.00805	92	194	126
SP1	-5.33677	-8.45943	-6.8981	29	20	8
SP2	-4.25176	-9.46761	-6.85968	69.5	4	10
SP3	0.869468	0.321928	0.595698	191	138.5	152
SP4	-3.72645	-7.22882	-5.47763	86.5	48	58
SPI1	0.755515	2.3357	1.54561	184	209	197
SPIB	8.93907	9.25974	9.0994	250	250	250
SREBF1	-3.86677	-7.49185	-5.67931	84	43.5	52
SREBF2	1.67219	0.6746	1.17339	220	154	178
STAT1	-0.0150689	1.31934	0.652136	150	181	154
STAT2	1.72855	0.478406	1.10348	223	147	174
STAT3	0.0866075	1.53051	0.808561	157	190	159
STAT4	-2.55276	-7.76155	-5.15716	121.5	36	72
STAT5A	-6.56427	-5.2854	-5.92484	9	88.5	46
STAT5B	-5.32465	-4.9542	-5.13943	30	94	74
STAT6	1.47026	1.90689	1.68858	215	200.5	204
TAF1	-5.04043	-8.01123	-6.52583	39	27	25
TAL1	-5.01954	-5.08746	-5.0535	40.5	91.5	79
TBP	-4.32171	-4.70044	-4.51108	65	102.5	101
TCF12	0.054769	3.26679	1.66078	155	222	202
TCF3	1.99199	1.32193	1.65696	228	182	201
TCF4	0.239905	2.39776	1.31883	166	210	186
TCF7	0.788687	1.848	1.31834	186	197	185
TCF7L2	-5.58452	-2.80735	-4.19594	23	121.5	107
TFAP4	-5.09852	-4.24793	-4.67322	37	106	98
TFDP1	-1.09951	1.32909	0.114788	131	183	136
TFE3	-3.29111	-8.93074	-6.11092	99	12	40
TFEB	4.70402	0.378355	2.54119	245	143	231
TGIF1	1.52699	2.61218	2.06959	218	213	221
TGIF2	0.0449874	4.72792	2.38645	154	243	228
THAP1	-4.79202	-7.65821	-6.22512	49	39.5	37
THAP11	0.971955	1.41504	1.1935	196	185	181
THRB	-3.35922	-7.04439	-5.20181	96	52	67
TP53	-0.556992	4.04439	1.7437	140	237	208
UBP1	-5.48786	-4.85798	-5.17292	26	98	69
USF1	2.98936	0.361665	1.67551	238	142	203
USF2	1.86846	-0.284453	0.792001	225	127	158
VEZF1	-6.14089	-5.85798	-5.99944	13	76	43
XBP1	-0.914411	2.3157	0.700642	133	206	155
YY1	0.00387675	2.19569	1.09978	152	204	172
YY2	-2.95615	-6.70044	-4.82829	108	60	92
ZBTB14	-4.05457	-9.50581	-6.78019	76	3	16
ZBTB18	-3.34009	-4.08746	-3.71378	97	109	115
ZBTB33	-3.71164	-9.00562	-6.35863	89	9.5	32
ZBTB4	-4.25176	-5.12928	-4.69052	69.5	90	97
ZBTB6	-2.76851	-4.52356	-3.64603	117	104	117
ZBTB7A	1.08063	0.936128	1.00838	199	165	168
ZEB1	0.155296	5.49185	2.82357	162	245.5	235
ZFP28	-2.6492	-2.80735	-2.72828	120	121.5	125
ZFP64	-3.71906	-4.90689	-4.31298	88	95.5	104
ZFX	0.879776	1.29373	1.08675	192	178	170
ZNF148	0.472431	0.546894	0.509663	173	149	147
ZNF219	-4.25687	-6.30378	-5.28032	68	66	64
ZNF263	0.777881	4.61471	2.6963	185	241.5	233
ZNF281	-0.0216951	4	1.98915	149	233	217
ZNF335	-3.78422	-7.82655	-5.80539	85	32	49
ZNF350	0.651952	0.327575	0.489763	180	140	146
ZNF384	1.05069	0.584963	0.817824	198	150	161
ZNF394	1.09505	0.688292	0.891671	200	155	167
ZNF418	-2.85193	-7.10852	-4.98023	110	50	85
ZNF524	1.27518	4	2.63759	208	233	232
ZNF554	-2.83836	-6.97728	-4.90782	111.5	55	86
ZNF563	-2.82465	-7.24793	-5.03629	113	47	80
ZNF589	-2.79685	-4	-3.39843	114	110	120
ZNF652	0.940416	5.16993	3.05517	195	244	241
ZNF667	-5.4922	-3.70044	-4.59632	25	111.5	100
ZNF708	-4.75276	-2.58496	-3.66886	50	124	116
ZNF713	-2.96866	-5.32193	-4.14529	107	86	110
ZNF76	1.50714	5.70044	3.60379	217	247	245
ZNF770	0.101672	4.03242	2.06705	158	236	220

### Sheet: Basal vs TAC1
	DE_logFC	DR_logFC	Mean_logFC	DE_rank	DR_rank	Mean_rank
Ahr	2.14878	0.925411	1.5371	233	191	220
Ar	-0.625063	1.26303	0.318986	87	203	168
Arid3a	-4.26778	-2.58496	-3.42637	9	33	13
Arid5b	-0.191172	-0.111031	-0.151102	138	117	130
Arnt	-0.337669	0.39689	0.0296105	118	159	150
Arntl	0.736034	1.48543	1.11073	194	209	208
Atf1	-0.88864	-2.87447	-1.88155	65	27	26
Atf2	-0.126205	-4.16993	-2.14806	144	17	22
Atf3	1.55106	0.520007	1.03553	222	170	206
Atf7	0.999986	0.321928	0.660957	204	153.5	192
Bach1	0.321843	-1.80735	-0.742756	170	46	81
Bach2	-1.55375	-0.321928	-0.93784	33	105	61
Barx2	1.68032	1.56478	1.62255	225	210	223
Bcl6	0.679072	0.514573	0.596823	192	169	189
Bhlhe40	1.20155	3.11548	2.15851	210	235	232
Brca1	-2.13093	0.452512	-0.839208	21	164	70
Cbfb	-0.776691	-1	-0.888346	75	60.5	64
Cdc5l	-1.03964	0.459432	-0.290105	53	165	113
Cebpa	-0.910528	-0.966833	-0.93868	61	64	60
Cebpb	-1.15656	-0.455679	-0.806119	45	96	72
Cebpg	-0.148112	2.32193	1.08691	142	224	207
Cebpz	-1.35374	-0.643856	-0.9988	36	83	56
Clock	0.852956	2.9386	1.89578	200	231	227
Creb1	-0.895018	-1.9542	-1.42461	64	43	39
Crem	0.486333	-0.203533	0.1414	178	113	159
Ctcf	-1.08489	-5.72792	-3.40641	49	7	14
Cux1	-2.94654	-0.536053	-1.74129	17	91	31
Cxxc1	-1.1564	0.314511	-0.420945	46	152	107
Ddit3	-0.235193	1.44746	0.606133	131	207	190
Dlx2	-5.33028	-6.45943	-5.89486	6	3	3
Dlx3	-3.12068	-3.95842	-3.53955	16	19	12
E2f1	-4.19861	-7.22882	-5.71371	11	2	5
E2f2	-2.18376	-0.892447	-1.5381	20	70	36
E2f3	-1.62276	-0.828632	-1.2257	30	75	46
E2f4	-0.598268	0.21654	-0.190864	91.5	142	123
E2f5	-0.916453	-0.685891	-0.801172	60	81	74
E2f6	-0.998273	-0.63743	-0.817851	56	84	71
E2f7	-1.79587	-0.71297	-1.25442	27	78	45
E4f1	-0.387247	0.115477	-0.135885	116	132	134
Ebf1	0.175561	-3.16993	-1.49718	163	23	37
Egr1	0.506514	0.167945	0.33723	182	139	171
Egr2	0.968353	-1.22239	-0.12702	202	51	135
Egr3	-1.63335	-0.450661	-1.04201	29	97	52
Ehf	4.92805	4.70044	4.81424	247	244	245
Elf1	-0.0296815	0.299014	0.134666	153	151	158
Elf2	0.809052	1	0.904526	197	194	203
Elk3	-4.10719	-6.30378	-5.20549	12	5	8
Elk4	-0.168242	1.11864	0.475201	141	199	183
Epas1	1.45232	-4.22239	-1.38504	220	16	42
Esr1	0.823309	0.222392	0.522851	198	144.5	186
Esrrg	3.82822	3.45943	3.64382	244	236	238
Ets1	1.0161	-0.921997	0.0470532	205	67	152
Ets2	1.40785	1.80023	1.60404	218	216	222
Etv4	-2.11875	-2.18763	-2.15319	22	40	21
Etv5	-1.34757	0.754888	-0.296343	37	180	110
Etv6	-0.233556	-0.0859732	-0.159764	132	118	129
Fli1	3.35867	6.45943	4.90905	240.5	248	247
Fos	1.2181	2.87447	2.04629	211	229.5	231
Fosb	1.65158	2.26589	1.95874	224	222	228
Fosl1	2.43919	1.58496	2.01208	234	211	230
Fosl2	0.615782	3.06609	1.84094	188	234	226
Foxj2	0.389512	1.074	0.731756	175	196	197
Foxj3	-0.327271	1.848	0.760363	120	217	199
Foxk1	0.0321407	-0.206451	-0.0871551	156	112	138
Foxm1	-5.2124	-5.45943	-5.33592	7	8	7
Foxo1	-0.146712	0.871992	0.36264	143	187	173
Foxo3	-0.259925	-0.152003	-0.205964	128	114	122
Foxo4	-0.447102	1.26303	0.407966	112	201.5	176
Fubp1	-0.45705	0.207	-0.125025	110	140	136
Gabpa	-1.27432	1.9386	0.332141	41	218	170
Gata3	-0.81834	-0.754888	-0.786614	71	77	77
Gata6	1.44402	1.73697	1.5905	219	214	221
Gli1	-5.52653	-3.90689	-4.71671	4	20	10
Gli2	-2.71828	-1.22239	-1.97034	18	52	25
Gli3	-0.77995	-0.40439	-0.59217	74	99	91
Glis3	-0.978017	-0.70044	-0.839228	57	79	69
Grhl2	-0.353154	0.28157	-0.0357921	117	149	144
Hbp1	-0.394005	-0.788496	-0.591251	115	76	92
Hes1	-0.596291	-1.08746	-0.841877	93	58	68
Hif1a	0.77383	2.76081	1.76732	196	227	225
Hinfp	3.27065	3.58496	3.42781	239	237.5	237
Hivep1	0.121868	0.208947	0.165407	161	141	161
Hivep2	2.81981	2.30117	2.56049	235	223	234
Hlf	5.17227	4.32193	4.7471	248	242	244
Hltf	-0.455742	-0.893085	-0.674413	111	68.5	84
Hmga1	-0.904075	-0.14439	-0.524233	63	115	96
Hoxa5	0.265794	-2.11548	-0.924842	167	41	63
Hoxa7	0.55675	-2.58496	-1.01411	183	33	54
Hoxb4	-1.09649	0.607683	-0.244406	48	176	118
Hoxb6	-1.58527	0.70044	-0.442414	31	178	105
Hoxb7	-4.23361	-5.04439	-4.639	10	12	11
Hoxb8	-1.65777	-0.485427	-1.0716	28	94	51
Hoxc8	-3.76834	-3	-3.38417	14	25	15
Hsf1	-0.524471	-0.263034	-0.393753	103	110	108
Hsf2	-0.0511386	-0.36257	-0.206854	149	104	121
Irf1	1.39641	0.402098	0.899252	217	160	202
Irf2	0.435108	-0.584963	-0.0749275	177	89	141
Irf3	-0.105876	-0.932886	-0.519381	146	66	97
Irf9	3.35867	6.33985	4.84926	240.5	247	246
Jun	-0.0181781	0.921145	0.451483	154	190	181
Junb	0.636554	1.78241	1.20948	190	215	213
Jund	0.124659	2.12928	1.12697	162	220	209
Klf3	1.72281	1.08746	1.40514	226	197	217
Klf4	1.80525	1.64909	1.72717	228	212	224
Klf5	0.831301	-1.20436	-0.186529	199	54	124
Klf6	0.930005	0.237692	0.583848	201	148	188
Klf8	0.487953	-0.976541	-0.244294	179	62	119
Lef1	-3.17539	-2.66297	-2.91918	15	30	17
Lhx2	-1.97642	0.222392	-0.877015	24	143	65
Maf	0.489773	2.24286	1.36631	180	221	215
Mafb	-0.584912	1.47393	0.44451	95	208	180
Maff	1.03292	1.37851	1.20571	206	205	212
Mafg	-0.075839	-1.19265	-0.634242	148	55	87
Mafk	0.690916	-1.05889	-0.183989	193	59	125
Max	-0.633177	1.43296	0.399891	86	206	175
Maz	-1.37435	-1.43558	-1.40497	35	47	41
Mbd2	-0.673597	0.12	-0.276799	83	134	114
Mecom	-0.231844	-2.58496	-1.4084	134	33	40
Mecp2	-0.186065	0.403022	0.108479	139	161	155
Mef2a	1.38667	0.869416	1.12804	216	186	210
Mef2c	3.15251	5.2854	4.21895	237.5	245	242
Mef2d	0.044135	-0.547488	-0.251676	157	90	117
Meis1	-0.0109338	3.01495	1.50201	155	233	219
Meis2	1.79757	1	1.39878	227	194	216
Mitf	0.301857	1.97863	1.14024	168	219	211
Msx2	-6.44511	-6.42626	-6.43569	1	4	2
Mtf1	-0.472927	-0.514573	-0.49375	108	92.5	100
Mxi1	-0.319941	-0.869939	-0.59494	122	72	90
Myb	-5.9566	-5	-5.4783	2	13	6
Mybl1	-0.734302	-0.212994	-0.473648	77	111	101
Mybl2	-2.00512	0	-1.00256	23	125.5	55
Myc	0.997178	-0.142958	0.42711	203	116	178
Mycn	-5.84784	-7.2854	-6.56662	3	1	1
Nfat5	0.608666	0.799701	0.704183	186	182	195
Nfatc1	1.35759	1.11417	1.23588	215	198	214
Nfatc2	-0.0394702	0.558368	0.259449	152	174	163
Nfatc3	-0.443862	0.14543	-0.149216	114	137	131
Nfe2l1	0.0548354	0	0.0274177	158	125.5	149
Nfe2l2	0.494613	-1.87447	-0.689928	181	45	83
Nfia	1.33502	0.223158	0.779091	214	146	200
Nfib	-0.203541	0.0455408	-0.0790003	137	129	140
Nfic	-0.221165	0.425926	0.10238	135	162	154
Nfil3	-0.2724	0.807355	0.267478	126	184.5	164
Nfkb1	1.11427	0.343954	0.729113	207	155	196
Nfkb2	0.615167	-0.633872	-0.00935248	187	85	147
Nfya	-0.570187	-1	-0.785094	99	60.5	78
Nfyb	-0.636096	-5.20945	-2.92277	84	11	16
Nfyc	-0.492533	-5.32193	-2.90723	107	10	18
Nr2c1	-0.786886	-2.70044	-1.74366	73	29	30
Nr3c1	-0.0812093	-0.378512	-0.22986	147	101	120
Nr4a1	1.12226	0.364764	0.74351	208	157	198
Nr4a2	1.97345	-1.32193	0.325762	232	49	169
Nr4a3	1.83748	-0.514573	0.661453	229	92.5	193
Nr6a1	-0.258769	-3	-1.62938	129	25	35
Nrf1	-0.634668	-0.967579	-0.801123	85	63	75
Ovol1	-1.81038	-0.616671	-1.21353	26	87	48
Ovol2	4.26396	4.24793	4.25594	246	240	243
Pbx1	1.22788	0.787903	1.00789	212	181	205
Pbx2	-1.31855	-2.32193	-1.82024	38	39	27
Pbx3	-0.813904	-1.16993	-0.991915	72	56	57
Pknox1	-1.04916	-0.0740006	-0.561583	51	119	93
Plag1	-1.00266	-0.607683	-0.805172	54	88	73
Pou2f1	-0.910024	-0.688056	-0.79904	62	80	76
Pou3f1	0.187554	0.736966	0.46226	164	179	182
Ppara	1.56088	-0.874469	0.343206	223	71	172
Ppard	-0.518675	-3	-1.75934	104	25	29
Pparg	3.15251	4.24793	3.70022	237.5	240	240
Prdm1	-1.40163	0.807355	-0.297136	34	184.5	109
Prdm5	-5.45417	-6.24793	-5.85105	5	6	4
Prdm9	0.568678	-0.847997	-0.139659	184	73	132
Prrx1	3.66519	2.80735	3.23627	243	228	236
Pura	-0.44637	1.27302	0.413324	113	204	177
Rara	-0.746132	-0.678072	-0.712102	76	82	82
Rarb	-0.683879	-1.34792	-1.0159	81	48	53
Rarg	0.242244	0.321928	0.282086	166	153.5	166
Rbpj	-0.617083	2.45943	0.921174	89	225	204
Rel	0.34125	1	0.670625	174	192	194
Rela	0.0785792	0.473931	0.276255	159	166	165
Relb	1.13033	2.87447	2.0024	209	229.5	229
Rfx1	-0.59133	0.427421	-0.0819542	94	163	139
Rfx2	1.86655	3.01057	2.43856	230	232	233
Rfx3	-1.2802	-0.936435	-1.10832	40	65	50
Rorc	3.12767	4.24793	3.6878	236	240	239
Runx1	-1.29208	-4.29768	-2.79488	39	15	19
Runx2	-1.16348	-0.392317	-0.777897	44	100	79
Rxra	-0.124479	-4.32193	-2.2232	145	14	20
Rxrb	-1.13121	0.137504	-0.496854	47	136	99
Smad1	0.411496	0.89812	0.654808	176	188	191
Smad2	-1.05437	-2.33787	-1.69612	50	38	34
Smad3	-0.880766	0.536053	-0.172356	66	172	128
Smad4	-0.463862	-3.47805	-1.97095	109	22	24
Smarca5	-0.859991	-2.58496	-1.72248	67	33	32
Snai2	-0.0493088	-0.295456	-0.172382	150	108	127
Sox4	-2.2345	0.5025	-0.866	19	168	67
Sox5	-3.83272	-0.366782	-2.09975	13	103	23
Sox9	1.48758	-0.628031	0.429774	221	86	179
Sp1	-0.930272	-0.304855	-0.617563	59	107	89
Sp2	-0.291093	0.065095	-0.112999	125	130	137
Sp3	-0.293913	0.374396	0.0402412	124	158	151
Sp4	-0.569031	-1.3112	-0.940117	100	50	59
Srebf1	-0.544155	0.556393	0.00611934	102	173	148
Srebf2	-0.677739	-1.21057	-0.944153	82	53	58
Srf	-0.551095	0	-0.275548	101	125.5	115
Stat1	0.108373	-2.53605	-1.21384	160	36	47
Stat2	0.32975	2.53051	1.43013	171	226	218
Stat3	1.87979	3.58496	2.73238	231	237.5	235
Stat5a	3.91786	6.18982	5.05384	245	246	248
Stat5b	1.3245	-0.893085	0.215706	213	68.5	162
Stat6	0.591509	1	0.795754	185	194	201
Taf1	-0.688703	-2.83007	-1.75939	80	28	28
Tbp	-0.707343	0.115477	-0.295933	79	133	111
Tcf12	-0.501231	-0.00971515	-0.255473	106	123	116
Tcf3	-1.04532	1.152	0.0533397	52	200	153
Tcf4	0.210415	0.523562	0.366988	165	171	174
Tcf7	-4.55749	-5.35755	-4.95752	8	9	9
Tcf7l1	-0.330959	0.584963	0.127002	119	175	156
Tcf7l2	-0.584241	-0.31259	-0.448416	96	106	103
Tead1	-0.214016	-0.0647057	-0.139361	136	120	133
Tead3	-0.322193	-1.90689	-1.11454	121	44	49
Tead4	3.37985	4.64386	4.01186	242	243	241
Tef	0.329925	-0.378512	-0.0242935	172	102	145
Tfap2a	-0.838993	-0.456638	-0.647816	69	95	86
Tfap2b	-1.18028	-0.064321	-0.622299	43	121	88
Tfap2c	0.334683	-2.078	-0.87166	173	42	66
Tfcp2	-0.598268	0.917538	0.159635	91.5	189	160
Tfdp1	-1.27366	0.161967	-0.555845	42	138	94
Tfe3	-0.232894	0.807355	0.287231	133	183	167
Tfeb	0.307377	0.669851	0.488614	169	177	184
Tgif1	-0.99986	1.26303	0.131587	55	201.5	157
Thra	-0.509255	-2.41504	-1.46215	105	37	38
Thrb	0.762538	-3.52356	-1.38051	195	21	43
Trp53	-0.57064	0.222392	-0.174124	98	144.5	126
Trp63	0.622942	0.360043	0.491493	189	156	185
Trp73	-0.185784	-1.14886	-0.667324	140	57	85
Vdr	0.66184	-4.08746	-1.71281	191	18	33
Xbp1	-0.0446495	-2.58496	-1.31481	151	33	44
Yy1	-0.61851	-0.415037	-0.516774	88	98	98
Zbtb17	-0.235303	0.0995357	-0.0678835	130	131	143
Zbtb18	-0.967274	0.025091	-0.471092	58	128	102
Zbtb33	-0.825939	0.235289	-0.295325	70	147	112
Zbtb6	-0.846464	-0.0489096	-0.447687	68	122	104
Zbtb7a	-0.577351	1.65208	0.537363	97	213	187
Zeb1	-0.264445	0.125531	-0.0694572	127	135	142
Zfhx3	-1.8584	0	-0.9292	25	125.5	62
Zfp148	-0.600018	-0.283248	-0.441633	90	109	106
Zfp281	-1.57409	0.485427	-0.54433	32	167	95
Zfp335	-0.710519	-0.841302	-0.775911	78	74	80
Zfx	-0.314903	0.289507	-0.0126983	123	150	146
