## Supplementary Table 2 for "Dictys: dynamic gene regulatory network dissects developmental continuum with single-cell multi-omics"

### Sheet: Legend
Column	Description
Source	Network edge source gene
Target	Network edge target gene
Type	Type of the varying gene (regulator for Dlx3, target for others): whether it’s a TF
Strength	Network edge strength after normalization
log2CPM	logCPM of the varying gene (regulator for Dlx3, target for others)

### Sheet: GATA1-Erythroid
Source	Target	Type	Strength	log2CPM
GATA1	ABHD5	Target	0.113482	5.34946
GATA1	ACSM3	Target	0.275617	5.99564
GATA1	AGO2	Target	-0.127033	4.53022
GATA1	AGTPBP1	Target	0.217776	4.71179
GATA1	AKAP13	Target	0.0544099	6.30363
GATA1	AP3B1	Target	0.145881	6.07957
GATA1	APBA2	Target	0.180976	3.79832
GATA1	ARCN1	Target	0.325919	5.53768
GATA1	ARMCX5	Target	0.16775	3.91158
GATA1	ATIC	Target	0.317218	7.00067
GATA1	ATP6AP2	Target	0.459871	7.19424
GATA1	AVP	Target	0.192525	3.65187
GATA1	B3GNT2	Target	0.177429	6.72447
GATA1	BTRC	Target	-0.0666712	3.67539
GATA1	C6orf89	Target	0.313043	5.84821
GATA1	CCDC152	Target	0.116946	5.1287
GATA1	CCSER2	Target	-0.134312	4.31499
GATA1	CCT6A	Target	0.222709	9.03061
GATA1	CEP135	Target	0.137376	5.81947
GATA1	CHCHD2	Target	0.0547235	10.6998
GATA1	CNKSR3	Target	0.19242	4.78929
GATA1	CNOT1	Target	0.293186	6.35004
GATA1	COG6	Target	0.12874	4.53665
GATA1	COL18A1	Target	0.328118	4.34463
GATA1	DOCK11	Target	0.0974441	5.13295
GATA1	DOK2	Target	0.325799	2.74018
GATA1	DUSP23	Target	0.286019	7.37568
GATA1	ELOVL6	Target	0.178332	6.23802
GATA1	ELP3	Target	0.0815343	4.50418
GATA1	ETV6	Target	-0.393012	6.89444
GATA1	F2R	Target	-0.0836658	5.5943
GATA1	FAM133B	Target	0.202711	7.5678
GATA1	FAR2	Target	0.099193	4.5684
GATA1	FBXO3	Target	0.0862114	4.90821
GATA1	FBXO9	Target	0.325671	6.43173
GATA1	FCER1A	Target	-0.239944	8.66291
GATA1	GHITM	Target	0.277773	8.25419
GATA1	GOLIM4	Target	0.124922	7.02834
GATA1	GOLT1B	Target	0.140095	4.837
GATA1	GYPC	Target	0.47611	9.23684
GATA1	HINT1	Target	0.0582521	11.6701
GATA1	IFT46	Target	0.103832	4.07082
GATA1	IGSF10	Target	-0.36451	6.35733
GATA1	ITM2A	Target	0.177823	7.80686
GATA1	KLHL13	Target	0.0772558	3.43477
GATA1	LHFPL2	Target	-0.111077	3.97929
GATA1	LINC01133	Target	0.204757	5.11586
GATA1	LITAF	Target	-0.143798	4.25381
GATA1	LMO2	Target	0.279578	8.49957
GATA1	LONRF1	Target	-0.0552929	3.28991
GATA1	LYRM7	Target	0.303387	6.12512
GATA1	LZTS2	Target	0.190802	4.30748
GATA1	MAGOH	Target	0.292331	7.80352
GATA1	MAST4-AS1	Target	-0.18534	3.51518
GATA1	MKRN2	Target	0.0750314	5.18714
GATA1	MNAT1	Target	0.464403	5.99564
GATA1	MND1	Target	0.178384	6.11225
GATA1	MRPL43	Target	0.300601	7.42335
GATA1	MRPS26	Target	0.279326	7.3873
GATA1	MSH6	Target	0.327867	6.696
GATA1	MTCH1	Target	0.200349	6.52044
GATA1	NAA35	Target	0.183211	5.08984
GATA1	NACA	Target	0.203685	12.2503
GATA1	NAPG	Target	0.0883554	5.00884
GATA1	P2RY1	Target	0.185303	3.93125
GATA1	PEX1	Target	0.283422	4.81069
GATA1	PIGM	Target	0.10035	4.82127
GATA1	PIM1	Target	0.481921	6.90692
GATA1	PLRG1	Target	0.193718	5.96733
GATA1	POFUT2	Target	-0.0658038	3.09439
GATA1	PPIL1	Target	0.19019	5.95297
GATA1	PPM1A	Target	0.0886446	6.06406
GATA1	PRIM1	Target	0.155052	6.94733
GATA1	PRKG2	Target	-0.0781207	3.34961
GATA1	PRR5	Target	0.318385	4.56211
GATA1	PSPH	Target	0.155918	4.76757
GATA1	PTGES3	Target	0.188028	9.27583
GATA1	PTK2	Target	0.313303	4.0349
GATA1	RAF1	Target	0.134342	6.08616
GATA1	RBM48	Target	0.237122	4.35195
GATA1	RECQL	Target	0.157407	5.4415
GATA1	REPS2	Target	0.268909	3.72131
GATA1	RMI2	Target	0.358042	5.72965
GATA1	RNF114	Target	0.0763119	6.53176
GATA1	SCAMP1	Target	0.0843039	5.34946
GATA1	SNTB1	Target	0.361748	5.01346
GATA1	SOX6	Target	0.298424	4.12307
GATA1	SPC25	Target	0.212691	5.19936
GATA1	SPRYD4	Target	0.0773282	4.81069
GATA1	SRSF3	Target	0.241559	9.93873
GATA1	SUMF2	Target	0.0723297	6.76888
GATA1	TACC1	Target	0.242289	6.58706
GATA1	TAGLN2	Target	0.158939	8.82153
GATA1	THUMPD1	Target	0.524679	6.77297
GATA1	TIMELESS	Target	0.232442	5.49535
GATA1	TM2D2	Target	0.434713	5.61573
GATA1	TRIM58	Target	0.166524	6.26346
GATA1	TSPAN2	Target	0.0542621	4.1316
GATA1	TTLL1	Target	-0.0989182	3.43477
GATA1	TTTY15	Target	0.110536	3.61586
GATA1	UBLCP1	Target	0.136255	5.55045
GATA1	XPO7	Target	0.157653	5.04991
GATA1	YOD1	Target	0.135743	4.28472
GATA1	ZBED5	Target	0.0448027	4.76208
GATA1	ZBED5-AS1	Target	-0.0632624	4.43697
GATA1	ZFP1	Target	-0.22864	3.30507
GATA1	ZNF292	Target	0.139089	7.11259
GATA1	ZNF75D	Target	0.175257	2.64808
GATA1	ZNRF1	Target	0.13355	6.59016

### Sheet: HLTF-Erythroid
Source	Target	Type	Strength	log2CPM
HLTF	ADH5	Target	0.274922	7.28686
HLTF	AKAP10	Target	0.105271	4.18992
HLTF	ANKAR	Target	0.0687999	4.46423
HLTF	ANKRD46	Target	-0.109933	4.30748
HLTF	ANKRD9	Target	-0.223298	5.15821
HLTF	ANXA7	Target	0.248169	7.70554
HLTF	AP3S1	Target	0.10257	7.29257
HLTF	ARAP2	Target	0.0421003	2.64808
HLTF	ARFGEF1	Target	0.150482	5.89905
HLTF	ARL14EP	Target	0.151034	5.91148
HLTF	ASNSD1	Target	0.18301	6.21212
HLTF	ATF7IP2	Target	0.172944	8.21912
HLTF	B3GALNT1	Target	0.224606	5.37123
HLTF	BANP	Target	-0.118221	4.04396
HLTF	BCL11A	TF	-0.444957	7.02948
HLTF	BCL2A1	Target	0.199002	3.0044
HLTF	BLOC1S4	Target	0.155082	5.83522
HLTF	BNIP2	Target	0.200833	7.00067
HLTF	BRWD3	Target	0.122547	4.43007
HLTF	BZW1	Target	0.203449	7.48371
HLTF	C19orf12	Target	0.23665	4.11449
HLTF	C2orf88	Target	0.38991	6.68301
HLTF	C5orf30	Target	0.172585	5.99096
HLTF	C8orf88	Target	0.275729	5.4415
HLTF	CBFA2T2	Target	0.112868	4.04396
HLTF	CBY1	Target	0.407205	4.53022
HLTF	CCDC146	Target	-0.112776	3.62796
HLTF	CCDC93	Target	-0.125436	4.35195
HLTF	CCNE1	Target	0.187754	5.19122
HLTF	CDCA7	Target	0.511494	7.40676
HLTF	CDH1	Target	0.129694	5.56627
HLTF	CDK5RAP1	Target	0.12482	4.77847
HLTF	CEBPB	TF	-0.222623	5.42772
HLTF	CENPV	Target	0.246151	6.87299
HLTF	CEP55	Target	0.258329	3.57892
HLTF	CERS6	Target	0.0956854	5.74917
HLTF	CHMP4B	Target	0.126494	6.19595
HLTF	CHP1	Target	0.129375	6.08835
HLTF	CINP	Target	0.187833	5.33845
HLTF	CREB3L2	TF	-0.283599	5.90154
HLTF	CRY2	Target	0.123403	3.14581
HLTF	CTSA	Target	-0.0995543	5.54727
HLTF	CWC27	Target	0.35562	7.05436
HLTF	CXorf21	Target	0.0654645	4.43697
HLTF	CYB5RL	Target	0.151538	3.72131
HLTF	DCAF10	Target	0.144831	5.64581
HLTF	DCP1B	Target	0.112467	4.02578
HLTF	DDX1	Target	0.383276	7.33657
HLTF	DDX18	Target	0.436832	8.11975
HLTF	DGKZ	Target	-0.214353	5.60046
HLTF	DNAJC9	Target	0.693125	8.55847
HLTF	DNAL4	Target	0.0766595	4.17349
HLTF	DNTTIP1	Target	0.194132	5.7547
HLTF	DPH6	Target	-0.0560412	5.02724
HLTF	E2F1	TF	0.386056	4.70609
HLTF	ECD	Target	0.293952	4.8422
HLTF	EIF3D	Target	0.0434882	9.01629
HLTF	ELK1	TF	-0.130261	4.59947
HLTF	ERCC4	Target	0.410189	4.70037
HLTF	EXOSC10	Target	0.146438	5.70985
HLTF	FAH	Target	0.0688611	5.79552
HLTF	FAM149B1	Target	-0.116357	3.25911
HLTF	FAM160B1	Target	0.117119	4.97607
HLTF	FCHSD2	Target	-0.113859	4.73995
HLTF	FEM1C	Target	0.106331	3.24346
HLTF	FOXRED2	Target	0.247266	3.79832
HLTF	FRYL	Target	0.094203	6.05512
HLTF	GTF2A2	Target	0.45082	8.85635
HLTF	GTPBP1	Target	-0.0648873	4.66556
HLTF	HMGN5	Target	0.445394	7.79818
HLTF	HSP90AA1	Target	0.714649	11.4072
HLTF	HSPH1	Target	0.290843	6.76203
HLTF	HTT	Target	-0.0815061	5.31244
HLTF	IGSF10	Target	-0.301315	6.35733
HLTF	INO80	Target	0.231582	5.70128
HLTF	INSIG2	Target	0.19332	5.22747
HLTF	ITM2C	Target	0.118751	6.11009
HLTF	JOSD1	Target	0.196289	5.4103
HLTF	KIAA0232	Target	-0.12403	4.78929
HLTF	KIF1B	Target	0.181925	3.46207
HLTF	KIT	Target	0.181017	5.63685
HLTF	KLHDC4	Target	0.0698614	4.54944
HLTF	LDOC1	Target	-0.456629	3.02285
HLTF	LPP	Target	0.0684016	4.37368
HLTF	LRCH1	Target	0.210151	3.97929
HLTF	MAK16	Target	0.175884	4.97607
HLTF	MAP10	Target	0.0704491	3.28991
HLTF	MAP2K2	Target	0.203458	7.36488
HLTF	MDK	Target	0.227359	5.51178
HLTF	MED31	Target	0.173662	5.21147
HLTF	MEF2C	TF	-0.140135	7.48371
HLTF	MEF2C-AS1	Target	0.374609	3.95066
HLTF	MORF4L2	Target	0.268933	7.96671
HLTF	MRFAP1	Target	0.386574	7.73242
HLTF	MRFAP1L1	Target	0.215153	5.92381
HLTF	MRPL33	Target	0.328574	7.44745
HLTF	MRPL37	Target	0.0851632	7.14454
HLTF	MRPS16	Target	0.474958	7.5935
HLTF	MUTYH	Target	0.177365	4.86284
HLTF	MYC	TF	-0.322591	9.20563
HLTF	NASP	Target	0.216111	8.82646
HLTF	NBAS	Target	0.143063	5.96017
HLTF	NCOA1	Target	0.150472	5.5943
HLTF	NCOR1	Target	0.21615	8.23503
HLTF	NDUFA1	Target	0.158158	8.33764
HLTF	NDUFAF1	Target	0.169441	5.17893
HLTF	NECAB3	Target	-0.0823842	3.11174
HLTF	NKAP	Target	-0.0758586	6.52206
HLTF	NMD3	Target	0.218793	6.14421
HLTF	NME7	Target	0.152938	5.95777
HLTF	NPM1	Target	0.132214	12.3129
HLTF	NTPCR	Target	0.0877213	6.43345
HLTF	NUDT12	Target	-0.146168	3.52815
HLTF	NUSAP1	Target	0.372884	7.26377
HLTF	OCIAD1	Target	0.459347	8.01706
HLTF	OCIAD2	Target	0.568726	8.4047
HLTF	OIP5	Target	0.235708	5.50523
HLTF	ORMDL1	Target	0.400487	7.43028
HLTF	OTUD6B	Target	0.184453	4.8422
HLTF	PAM	Target	0.0533471	3.28991
HLTF	PAXIP1	Target	0.345734	4.47097
HLTF	PAXIP1-AS1	Target	0.182361	5.83261
HLTF	PAXIP1-AS2	Target	-0.0623026	3.16255
HLTF	PCIF1	Target	0.171969	3.62796
HLTF	PEX16	Target	0.0522074	5.24723
HLTF	PHACTR1	Target	-0.203388	4.6178
HLTF	PHF21A	Target	0.0804034	4.68886
HLTF	PICK1	Target	-0.168993	3.74374
HLTF	PIGL	Target	0.126678	4.2381
HLTF	PIK3R3	Target	0.18963	4.05297
HLTF	PLTP	Target	0.190608	4.34463
HLTF	PMS1	Target	0.212344	5.93359
HLTF	POLR2F	Target	0.198819	7.96671
HLTF	POLR2M	Target	0.166835	5.39267
HLTF	POMGNT1	Target	-0.0506115	4.67726
HLTF	POP4	Target	0.114753	5.97209
HLTF	PPIP5K2	Target	0.322344	6.84733
HLTF	PRDX1	Target	0.224241	8.711
HLTF	PRPSAP1	Target	0.154496	5.68109
HLTF	PSMD2	Target	0.340613	7.13715
HLTF	PXMP4	Target	0.0747558	3.81958
HLTF	RAP2B	Target	0.315071	7.07551
HLTF	RBKS	Target	0.113484	2.90842
HLTF	RCOR1	Target	0.162323	5.93359
HLTF	RNF113A	Target	0.156187	5.39621
HLTF	RTF1	Target	0.111456	8.12135
HLTF	SCAF11	Target	0.221699	8.02051
HLTF	SEC14L1	Target	0.120475	5.50851
HLTF	SEC31A	Target	0.0603628	7.30958
HLTF	SFR1	Target	0.242549	5.30492
HLTF	SH3BGRL	Target	0.24139	9.53904
HLTF	SLC19A2	Target	0.118466	3.50208
HLTF	SLC35C1	Target	0.341935	2.92813
HLTF	SLC40A1	Target	0.181278	8.61164
HLTF	SLC4A1AP	Target	0.0418386	5.37841
HLTF	SLC7A5	Target	-0.30118	4.48434
HLTF	SMS	Target	0.214334	7.828
HLTF	SPECC1	Target	0.155959	5.72965
HLTF	SPIDR	Target	-0.24853	4.837
HLTF	SREK1IP1	Target	0.239153	6.4557
HLTF	SRM	Target	0.345151	8.21611
HLTF	STK39	Target	-0.136636	3.33492
HLTF	SUN2	Target	-0.233752	5.09857
HLTF	SUPT7L	Target	0.164081	5.25505
HLTF	TANGO6	Target	-0.0465589	3.16255
HLTF	TARDBP	Target	0.218909	6.75928
HLTF	TBPL1	Target	0.217054	6.38969
HLTF	THAP9-AS1	Target	0.0425814	5.25895
HLTF	TIMP1	Target	0.219587	7.74845
HLTF	TMEM189	Target	0.1011	4.4976
HLTF	TMOD3	Target	0.360906	6.40735
HLTF	TOE1	Target	0.152051	5.08984
HLTF	TOMM22	Target	0.219022	8.4174
HLTF	TRAF3	Target	0.159654	3.96981
HLTF	TRAM2	Target	0.107003	3.93125
HLTF	TRAM2-AS1	Target	0.165998	3.37856
HLTF	TRIM21	Target	-0.0469213	3.52815
HLTF	TRIM68	Target	0.0894526	3.04107
HLTF	TRMT10A	Target	0.101117	3.57892
HLTF	TRPV2	Target	0.11288	4.79467
HLTF	TRUB1	Target	0.109324	4.16521
HLTF	TSEN15	Target	0.220698	6.04838
HLTF	TTI2	Target	0.184479	3.43477
HLTF	TXN2	Target	0.182502	7.86042
HLTF	TXNDC17	Target	0.239289	7.72892
HLTF	UBAC1	Target	0.203925	7.42248
HLTF	UBB	Target	0.0541717	11.0298
HLTF	UBE2C	Target	0.140038	7.65764
HLTF	UBE2O	Target	0.100502	5.12443
HLTF	UGP2	Target	0.0597118	6.94006
HLTF	UPF3B	Target	0.193851	7.28016
HLTF	URI1	Target	0.307641	7.37029
HLTF	USP46	Target	0.0999695	5.02724
HLTF	UXT	Target	0.410101	9.37321
HLTF	VAV3	Target	-0.175741	5.68689
HLTF	WDR20	Target	0.107451	4.35923
HLTF	WDR75	Target	0.336993	5.14984
HLTF	XAF1	Target	-0.0878755	5.46868
HLTF	ZBTB7A	TF	-0.685736	6.20405
HLTF	ZNF257	TF	0.246606	3.57892
HLTF	ZNF43	Target	-0.0986874	5.82737
HLTF	ZNF492	Target	0.140316	3.2746
HLTF	ZNF624	Target	0.0463899	2.64808

### Sheet: PAX5-B
Source	Target	Type	Strength	log2CPM
PAX5	ADAM8	Target	0.0941358	6.76339
PAX5	ADD1	Target	0.0889763	8.02326
PAX5	ARL6IP1	Target	0.0917867	7.22512
PAX5	ARPC5L	Target	0.0625288	7.04944
PAX5	ATIC	Target	0.0626157	6.03902
PAX5	C1orf52	Target	0.0651715	5.76339
PAX5	C4orf3	Target	0.061378	8.34413
PAX5	CASC4	Target	0.108177	5.99659
PAX5	CD53	Target	0.127935	9.43034
PAX5	CNDP2	Target	0.0568177	6.87301
PAX5	COX7C	Target	0.100607	10.0585
PAX5	CXXC5	Target	0.0885253	9.17843
PAX5	DDOST	Target	0.0604532	7.08025
PAX5	DPH7	Target	-0.0580675	5.63094
PAX5	DRAM2	Target	0.0950474	7.98035
PAX5	EIF3E	Target	0.0774249	10.1228
PAX5	ELP2	Target	0.0954532	6.54521
PAX5	EP400	Target	0.0659547	5.88469
PAX5	FAM207A	Target	0.102087	5.76339
PAX5	FAM219B	Target	0.0648313	5.57435
PAX5	FUOM	Target	0.115357	5.71186
PAX5	GRAMD1A	Target	-0.098572	5.76339
PAX5	GRB2	Target	0.0992199	8.70858
PAX5	HNRNPA3	Target	0.0936889	9.06749
PAX5	HNRNPD	Target	0.0750793	8.50415
PAX5	HNRNPDL	Target	0.149385	10.2309
PAX5	HSD17B4	Target	0.0901063	6.46966
PAX5	HSPB1	Target	0.110265	7.03902
PAX5	ITGB2	Target	-0.0735838	7.89628
PAX5	MAP2K2	Target	0.071121	8.41028
PAX5	MAP3K1	Target	0.11016	6.94173
PAX5	MATR3	Target	-0.107873	8.92768
PAX5	METTL5	Target	0.081416	6.9305
PAX5	MFN1	Target	0.0568601	6.08025
PAX5	MFSD10	Target	0.112923	7.12032
PAX5	MORC3	Target	-0.0657279	6.48509
PAX5	MRPL41	Target	0.0635819	6.76339
PAX5	MRPS7	Target	0.0884389	6.76339
PAX5	NDUFB9	Target	0.0963917	7.64474
PAX5	NDUFS6	Target	0.0968091	7.20662
PAX5	NECAP2	Target	-0.096948	7.09037
PAX5	NFE2L2	TF	0.44054	6.32282
PAX5	OSBPL8	Target	-0.0691222	6.69868
PAX5	PAIP2	Target	0.076576	8.6516
PAX5	PARP15	Target	0.0606363	7.00731
PAX5	PIK3CA	Target	0.0891378	5.90778
PAX5	PPIG	Target	0.0614837	8.25243
PAX5	PSMA5	Target	0.0804951	6.60292
PAX5	PSMD14	Target	0.0660957	5.83739
PAX5	RAD23B	Target	0.0745932	6.58871
PAX5	RFX5	TF	0.473364	6.25243
PAX5	RHOA	Target	0.0570119	9.46577
PAX5	RNF139	Target	0.0856536	6.78848
PAX5	RWDD4	Target	-0.0880998	5.71186
PAX5	SH3BP2	Target	-0.0649516	6.86124
PAX5	SHMT2	Target	0.0719312	6.89628
PAX5	SHPRH	Target	-0.0925135	5.97489
PAX5	SLC25A37	Target	0.0968738	6.46966
PAX5	SLC52A2	Target	0.0832415	5.86124
PAX5	SUMO3	Target	0.0853454	7.33989
PAX5	TAF10	Target	0.0954299	7.65842
PAX5	TATDN1	Target	0.0676997	6.64474
PAX5	TBC1D1	Target	0.127132	7.03902
PAX5	TIMM10B	Target	-0.148895	5.65842
PAX5	TNRC6A	Target	0.105005	6.23428
PAX5	TOMM40	Target	0.05748	6.01796
PAX5	TUBGCP2	Target	0.0694565	6.48509
PAX5	USF2	TF	-0.182225	8.39402
PAX5	VPS28	Target	0.0817649	8.30119
PAX5	WNK1	Target	0.0793088	6.68539
PAX5	WTAP	Target	0.0789794	7.91918
PAX5	XBP1	TF	-0.200985	7.96392
PAX5	YTHDF1	Target	-0.0614543	6.35676
PAX5	ZBTB7A	TF	-0.318724	6.83739
PAX5	ZDHHC17	Target	-0.172635	5.57435

### Sheet: SPIB-B
Source	Target	Type	Strength	log2CPM
SPIB	AAMP	Target	0.149134	6.40623
SPIB	ABCA7	Target	0.21638	5.83739
SPIB	ABRACL	Target	0.149042	7.13995
SPIB	ACSF3	Target	0.153641	5.99659
SPIB	ACTG1	Target	0.300958	10.5013
SPIB	ADRM1	Target	0.177375	7.36513
SPIB	AFF3	Target	0.213977	8.02853
SPIB	AHNAK	Target	0.177704	7.14967
SPIB	ALDH9A1	Target	0.160838	6.57435
SPIB	ANXA2	Target	0.169453	7.00731
SPIB	AP1M1	Target	0.154557	6.17843
SPIB	ARFGAP3	Target	0.149484	6.68539
SPIB	ARHGAP30	Target	0.137574	7.53783
SPIB	ARID5B	TF	-0.222387	7.81924
SPIB	ARL16	Target	0.177562	6.45406
SPIB	ARL17A	Target	-0.147506	5.76339
SPIB	ARPC2	Target	0.136382	10.002
SPIB	ATP6V1F	Target	0.195566	7.88469
SPIB	ATXN7	Target	0.177705	5.86124
SPIB	BANK1	Target	0.273201	10.1701
SPIB	BASP1	Target	-0.174461	8.93893
SPIB	BBX	Target	0.181145	7.81314
SPIB	BCAS4	Target	0.190658	7.09037
SPIB	BICD2	Target	-0.158272	5.9305
SPIB	BLOC1S6	Target	0.145871	6.80086
SPIB	BTF3	Target	0.436641	10.8501
SPIB	BZW1	Target	0.196854	8.03902
SPIB	C16orf74	Target	0.148747	7.70529
SPIB	CALM2	Target	0.309489	9.41431
SPIB	CAMK2D	Target	0.161686	7.14967
SPIB	CAPZB	Target	0.156068	8.39402
SPIB	CARD11	Target	0.146463	6.01796
SPIB	CARD16	Target	0.139215	6.43829
SPIB	CBX3	Target	-0.174894	7.83739
SPIB	CCDC25	Target	0.161656	5.90778
SPIB	CD48	Target	0.179879	8.74107
SPIB	CD81	Target	0.257567	9.51358
SPIB	CD82	Target	0.222245	7.2159
SPIB	CHPT1	Target	0.196367	8.41834
SPIB	CHTOP	Target	0.139172	6.57435
SPIB	CIB1	Target	0.195659	8.60292
SPIB	CIR1	Target	0.140994	7.15932
SPIB	CLECL1	Target	0.268721	5.86124
SPIB	CLSTN1	Target	0.160321	6.19729
SPIB	CMIP	Target	0.140996	6.30554
SPIB	CNN2	Target	0.181549	8.12032
SPIB	COBLL1	Target	0.359335	7.49274
SPIB	COMMD3	Target	-0.154449	7.2159
SPIB	COX16	Target	0.147685	7.35676
SPIB	COX4I1	Target	0.278809	10.5735
SPIB	CSK	Target	0.363062	8.94731
SPIB	CTDSP1	Target	0.192952	7.14967
SPIB	CWC25	Target	0.153547	6.12032
SPIB	CYFIP2	Target	0.176016	7.41431
SPIB	CYTH4	Target	0.156845	6.63094
SPIB	DCAF7	Target	0.145404	6.42235
SPIB	DNAJC3	Target	0.207721	5.83739
SPIB	DUSP12	Target	-0.201097	5.9305
SPIB	DUSP2	Target	0.170084	5.95287
SPIB	DUSP5	Target	0.255189	7.38993
SPIB	ELOVL1	Target	0.234529	5.73785
SPIB	ELP2	Target	0.156027	6.54521
SPIB	EP400	Target	0.136614	5.88469
SPIB	ERAP2	Target	0.167688	7.15932
SPIB	EWSR1	Target	0.183708	7.75705
SPIB	FAM207A	Target	0.140274	5.76339
SPIB	FAM32A	Target	0.156638	6.83739
SPIB	FBRSL1	Target	0.278011	6.45406
SPIB	FCRL1	Target	-0.258127	8.84936
SPIB	FKBP8	Target	0.176401	8.22052
SPIB	FLI1	TF	-0.262237	7.05978
SPIB	FOPNL	Target	0.158173	5.86124
SPIB	GOLGA4	Target	0.142774	6.68539
SPIB	GPSM3	Target	0.190768	9.51734
SPIB	HCK	Target	0.23472	6.01796
SPIB	HDGF	Target	0.168773	6.42235
SPIB	HECA	Target	0.263211	5.83739
SPIB	HGS	Target	0.220075	5.86124
SPIB	HLA-DPA1	Target	0.145369	11.9871
SPIB	HLA-DPB1	Target	0.155107	11.6563
SPIB	HLA-DQA1	Target	0.397593	10.7094
SPIB	HLA-DRA	Target	0.277583	13.6122
SPIB	HLA-DRB5	Target	0.299889	10.9817
SPIB	HSH2D	Target	0.188122	7.3142
SPIB	HSP90AB1	Target	0.205931	10.0033
SPIB	IER5	Target	0.182362	7.78848
SPIB	IFNAR2	Target	0.183969	5.86124
SPIB	IFNGR2	Target	0.185387	8.04944
SPIB	IGLL5	Target	-0.193119	13.7924
SPIB	IKZF1	TF	0.140728	8.3142
SPIB	ILF2	Target	0.144556	7.32282
SPIB	ING1	Target	0.162504	6.28805
SPIB	IRF1	TF	-0.171053	9.23884
SPIB	IRF2BP2	Target	0.160199	6.69868
SPIB	ITM2C	Target	0.208551	8.04424
SPIB	KCNG1	Target	-0.143682	6.94173
SPIB	KLF2	Target	0.260394	11.299
SPIB	LAMP1	Target	0.190297	7.56712
SPIB	LDHA	Target	0.161869	8.14482
SPIB	LSM5	Target	0.193222	7.87887
SPIB	LY6E	Target	0.246328	8.70529
SPIB	LYST	Target	-0.185762	7.63786
SPIB	MAP3K1	Target	0.193766	6.94173
SPIB	MAP3K8	Target	0.279467	7.3142
SPIB	MARCKS	Target	0.141907	8.11537
SPIB	MARCKSL1	Target	-0.218843	8.79778
SPIB	MAZ	TF	-0.271333	8.02326
SPIB	MED23	Target	0.186667	6.42235
SPIB	MED6	Target	0.147296	6.84936
SPIB	MGST3	Target	-0.187684	7.7697
SPIB	MORF4L1	Target	0.132155	8.80394
SPIB	MRPL12	Target	0.170958	5.81314
SPIB	MRPL23	Target	0.141088	7.05978
SPIB	MRPS18C	Target	0.131967	6.46966
SPIB	MRPS27	Target	0.131685	5.73785
SPIB	MTMR14	Target	0.263461	7.00731
SPIB	MTMR9	Target	0.173105	6.15932
SPIB	MTPN	Target	0.186729	7.72491
SPIB	MXI1	TF	-0.160641	6.37344
SPIB	MYADM	Target	0.220384	5.71186
SPIB	MYO1C	Target	0.170801	5.99659
SPIB	NAE1	Target	-0.14895	6.78848
SPIB	NARF	Target	0.165404	6.60292
SPIB	NASP	Target	0.13869	7.38993
SPIB	NCK2	Target	-0.232435	8.07005
SPIB	NCKAP1L	Target	0.154576	6.73785
SPIB	NDUFA9	Target	0.154817	6.617
SPIB	NDUFV1	Target	0.173051	7.02853
SPIB	NFATC3	TF	-0.180654	7.29682
SPIB	NFIC	TF	-0.23151	6.10042
SPIB	NFKBIZ	Target	0.135468	6.45406
SPIB	NOP10	Target	0.13362	7.28805
SPIB	NOP56	Target	0.247771	6.86124
SPIB	NOP58	Target	0.175219	7.05978
SPIB	NSA2	Target	0.185561	8.57435
SPIB	NUAK2	Target	0.139155	7.05978
SPIB	OSBPL8	Target	0.196208	6.69868
SPIB	PARVG	Target	0.155095	7.45406
SPIB	PAX5	TF	-0.132992	7.91918
SPIB	PGAM1	Target	0.142561	7.05978
SPIB	PIK3CD	Target	0.133347	6.50035
SPIB	PIK3CG	Target	0.178953	5.83739
SPIB	PIM2	Target	0.135922	7.49274
SPIB	PIN1	Target	0.142229	6.99659
SPIB	PITPNA	Target	0.199339	5.57435
SPIB	PLCG2	Target	0.240227	6.617
SPIB	PNKD	Target	0.142143	6.84936
SPIB	POU2AF1	Target	0.137033	7.78225
SPIB	PPP1R2	Target	0.167136	8.46188
SPIB	PPP2R1A	Target	0.151246	7.35676
SPIB	PPP2R5E	Target	0.132562	6.96392
SPIB	PPP3CA	Target	-0.135974	7.55986
SPIB	PPT1	Target	0.169242	6.33989
SPIB	PQBP1	Target	0.152905	6.50035
SPIB	PRDX1	Target	0.146731	8.34413
SPIB	PRPSAP2	Target	0.161045	6.53041
SPIB	PRRC2B	Target	0.144191	6.43829
SPIB	PSAP	Target	0.204504	7.37344
SPIB	PSMA7	Target	0.163505	8.3271
SPIB	PSMB7	Target	0.139715	6.617
SPIB	PSMD6	Target	0.13913	6.91918
SPIB	PSMD8	Target	0.273479	7.86714
SPIB	PTBP1	Target	0.160417	7.46188
SPIB	PTPN4	Target	0.170961	6.51546
SPIB	PTPRA	Target	0.154288	6.57435
SPIB	R3HDM4	Target	0.134675	7.50035
SPIB	RAB8A	Target	0.145281	7.27035
SPIB	RAC2	Target	0.19272	9.37758
SPIB	RAP2C	Target	0.150229	6.48509
SPIB	RBM17	Target	0.183779	7.55986
SPIB	RER1	Target	0.133309	7.20662
SPIB	RGS14	Target	0.159258	6.48509
SPIB	RHOG	Target	0.166772	7.68539
SPIB	RIC3	Target	0.167075	6.99659
SPIB	RILPL2	Target	0.238209	6.27035
SPIB	RNASET2	Target	0.239414	9.38788
SPIB	RSL1D1	Target	0.131141	8.27035
SPIB	RSU1	Target	0.150445	6.48509
SPIB	S100A4	Target	0.150655	7.38993
SPIB	S100A6	Target	0.175334	8.40623
SPIB	S1PR4	Target	0.133879	7.38171
SPIB	SCAF11	Target	0.172716	8.20662
SPIB	SEC61B	Target	0.257292	8.64474
SPIB	SEMA4B	Target	0.14983	6.76339
SPIB	SERINC3	Target	0.196638	6.23428
SPIB	SF3B2	Target	0.205499	8.23428
SPIB	SH3BP1	Target	0.212041	5.81314
SPIB	SIPA1L1	Target	-0.154407	6.27035
SPIB	SKP1	Target	0.202541	9.60822
SPIB	SLBP	Target	0.184836	6.64474
SPIB	SMAD2	TF	-0.370531	5.88469
SPIB	SNRNP200	Target	0.14023	7.17843
SPIB	SNX18	Target	-0.223482	6.05978
SPIB	SP140	Target	0.17384	7.14967
SPIB	SPCS1	Target	0.147382	8.87887
SPIB	SREBF2	TF	0.40472	6.60292
SPIB	STX7	Target	-0.231527	8.7697
SPIB	SURF1	Target	0.194618	6.87301
SPIB	SURF4	Target	0.209144	5.76339
SPIB	SYK	Target	0.288336	7.49274
SPIB	TBC1D1	Target	0.161064	7.03902
SPIB	TBC1D9	Target	0.212394	6.19729
SPIB	TCF7	TF	0.294865	5.9305
SPIB	TERF1	Target	0.135446	6.38993
SPIB	TERF2IP	Target	0.166847	7.77599
SPIB	TGIF2	TF	-0.519529	5.9305
SPIB	THOC7	Target	0.137046	7.24338
SPIB	TIMM10B	Target	0.204709	5.65842
SPIB	TIMMDC1	Target	0.189105	6.15932
SPIB	TKT	Target	0.205688	7.42235
SPIB	TMED9	Target	0.291709	7.38171
SPIB	TMEM208	Target	0.159286	6.40623
SPIB	TMEM219	Target	0.159558	7.32282
SPIB	TMEM230	Target	0.236011	8.05462
SPIB	TNFSF12	Target	0.172142	6.33989
SPIB	TP53	TF	-0.384413	5.86124
SPIB	TPP1	Target	0.137482	6.15932
SPIB	TRAPPC2L	Target	0.134375	6.69868
SPIB	TSG101	Target	0.172836	6.28805
SPIB	TSSC4	Target	0.16107	6.46966
SPIB	TTC9	Target	0.154851	6.38993
SPIB	UBE2D3	Target	0.322355	9.38993
SPIB	UBE2G2	Target	0.187461	7.33989
SPIB	UBXN7	Target	0.206518	5.78848
SPIB	UCP2	Target	0.220421	9.6292
SPIB	USF1	TF	0.327218	5.99659
SPIB	USP16	Target	0.17223	7.27035
SPIB	VDAC1	Target	0.178283	7.23428
SPIB	WIPI2	Target	0.155013	6.82532
SPIB	XRCC6	Target	0.180913	8.20662
SPIB	YPEL3	Target	0.156632	9.10792
SPIB	YWHAB	Target	0.227346	9.36304
SPIB	YWHAE	Target	0.250676	7.03902
SPIB	ZFAND5	Target	0.240529	6.45406
SPIB	ZFAS1	Target	0.140668	9.25243
SPIB	ZMAT2	Target	0.160183	6.81314
SPIB	ZNF655	Target	0.240442	6.96392

### Sheet: Dlx3-TAC1-with-filter-by-association
Source	Target	Type	Strength	log2CPM
Creb1	Dlx3	TF	0.040499	7.25191
Elk3	Dlx3	TF	0.310964	4.02095
Foxj3	Dlx3	TF	0.252303	7.03838
Fubp1	Dlx3	TF	-0.146029	8.78398
Gabpa	Dlx3	TF	0.627929	6.3863
Grhl2	Dlx3	TF	0.112256	8.15709
Hes1	Dlx3	TF	0.144353	6.23041
Hoxb4	Dlx3	TF	0.193253	4.67121
Maf	Dlx3	TF	0.419702	5.32676
Mafg	Dlx3	TF	0.988073	4.98031
Mecp2	Dlx3	TF	0.090422	5.74584
Nfatc1	Dlx3	TF	-0.0937	5.59249
Srebf1	Dlx3	TF	-0.145952	5.19976
Tead1	Dlx3	TF	-0.300682	8.09658
Tfap2a	Dlx3	TF	0.311787	7.39019
Tfap2b	Dlx3	TF	-0.040098	7.61424
Tfap2c	Dlx3	TF	-0.175341	5.72754
Yy1	Dlx3	TF	0.165731	7.2412

### Sheet: Dlx3-TAC1-without-filter
Source	Target	Type	Strength	log2CPM
Arnt	Dlx3	TF	0.088215	6.67121
Egr1	Dlx3	TF	-0.08634	8.83117
Egr2	Dlx3	TF	0.16316	4.89542
Elk3	Dlx3	TF	0.096436	4.02095
Foxo3	Dlx3	TF	-0.057187	7.0359
Fubp1	Dlx3	TF	0.019838	8.78398
Hes1	Dlx3	TF	0.287954	6.23041
Max	Dlx3	TF	-0.042994	5.83402
Mxi1	Dlx3	TF	0.128745	5.57895
Myc	Dlx3	TF	0.067365	5.42088
Mycn	Dlx3	TF	-0.158759	5.82257
Nfat5	Dlx3	TF	0.058838	7.68708
Nfatc2	Dlx3	TF	0.166218	3.78176
Nfatc3	Dlx3	TF	0.083295	6.63893
Nfib	Dlx3	TF	0.022022	10.5057
Runx2	Dlx3	TF	0.127566	7.05315
Sox4	Dlx3	TF	-0.020418	5.60591
Sox9	Dlx3	TF	0.04614	4.15481
Stat5b	Dlx3	TF	0.076321	4.81681
Zbtb17	Dlx3	TF	-0.03181	4.53753
