## Supplementary Table 3 for "Dictys: dynamic gene regulatory network dissects developmental continuum with single-cell multi-omics"

### Sheet: Legend
Column	Description
Term	Terminology of gene set
Overlap	Number of genes overlapped/total
P-value	P-value of null hypothesis (no enrichment)
Adjusted P-value	Q-value with BH procedure
Odds Ratio	Odds ratio of overlap
Combined Score	Enrichr score
Genes	Overlap genes

### Sheet: SPIB
Term	Overlap	P-value	Adjusted P-value	Odds Ratio	Combined Score	Genes
CD19+ BCells(neg. sel.)	26/412	4.51261e-12	2.21118e-10	6.15622	160.826	KCNG1;SP140;COX4I1;AFF3;ING1;CNN2;PPP1R2;DUSP12;NCK2;BBX;HLA-DQA1;HLA-DPA1;FCRL1;TGIF2;SYK;SEMA4B;STX7;PAX5;FLI1;RAP2C;TTC9;NSA2;BANK1;POU2AF1;HLA-DRA;CARD11
BDCA4+ DendriticCells	22/495	1.28503e-07	3.14832e-06	4.15353	65.9054	IFNAR2;DUSP5;TGIF2;SYK;RNASET2;STX7;TBC1D9;BICD2;PIK3CG;DNAJC3;SPCS1;CYTH4;COBLL1;HLA-DPB1;HLA-DRA;NCKAP1L;TPP1;SEC61B;HLA-DQA1;CARD11;ITM2C;HLA-DPA1
WholeBlood	19/514	1.36953e-05	0.00022369	3.3769	37.8161	OSBPL8;IFNGR2;PITPNA;UBE2D3;RHOG;LYST;FLI1;BICD2;DNAJC3;HCK;CYTH4;ARPC2;CTDSP1;IRF1;CIR1;S100A4;S1PR4;YPEL3;GPSM3
CD14+ Monocytes	15/383	5.89718e-05	0.000652224	3.54492	34.522	TSSC4;AHNAK;TNFSF12;MTMR14;IKZF1;ING1;HCK;SH3BP1;CTDSP1;PSAP;PPT1;FAM32A;S100A4;TKT;GPSM3
CD33+ Myeloid	21/679	6.65534e-05	0.000652224	2.80969	27.0222	MTPN;USP16;SYK;AHNAK;RGS14;TNFSF12;MTMR14;IFNGR2;RNASET2;ZFAND5;CWC25;ING1;LYST;BICD2;HCK;ARHGAP30;PSAP;PPT1;TPP1;TKT;AP1M1
CD56+ NKCells	21/752	0.000271438	0.00221675	2.51944	20.6891	IFNAR2;SMAD2;MTPN;DUSP2;USP16;NFATC3;IKZF1;TERF1;ING1;FLI1;PIK3CG;KLF2;DNAJC3;ARHGAP30;LAMP1;ZMAT2;PPP2R5E;RAC2;NCKAP1L;MAP3K8;PTPN4
721 B lymphoblasts	30/1543	0.00535125	0.0374588	1.73963	9.09903	SLBP;SF3B2;HSP90AB1;UBE2D3;PSMD8;PTBP1;LDHA;PRPSAP2;PLCG2;ARL16;NAE1;NDUFV1;HLA-DQA1;SMAD2;NDUFA9;XRCC6;MRPS27;TGIF2;CBX3;ADRM1;ILF2;MED6;SREBF2;RSL1D1;MYO1C;NASP;EWSR1;POU2AF1;VDAC1;TP53
CD4+ Tcells	13/533	0.0117495	0.0719657	2.138	9.50115	RGS14;TCF7;PIK3CD;IKZF1;UBE2G2;MED6;FLI1;KLF2;MED23;ATXN7;UBXN7;ARL16;HECA
CD8+ Tcells	14/602	0.0133627	0.0727525	2.03805	8.79478	DUSP2;RGS14;ERAP2;TCF7;NFATC3;IKZF1;UBE2G2;MED6;FLI1;MED23;PPP1R2;ATXN7;EP400;HECA
Lymphoma burkitts(Raji)	9/355	0.0267825	0.131234	2.20542	7.98362	BCAS4;MARCKSL1;PNKD;CD82;HLA-DPB1;MRPL12;TKT;NDUFV1;SREBF2
CD71+ EarlyErythroid	10/553	0.125342	0.558341	1.55237	3.22383	ELOVL1;NARF;TSG101;MGST3;UCP2;MAZ;MXI1;HDGF;CHPT1;WIPI2
CD34+	11/645	0.148498	0.606366	1.462	2.7883	NOP56;RSL1D1;RBM17;HSH2D;NASP;EWSR1;EP400;IRF2BP2;LSM5;ILF2;DCAF7
FetalThyroid	2/66	0.185367	0.698691	2.60832	4.3961	CAMK2D;RER1
CerebellumPeduncles	3/137	0.223574	0.782508	1.86993	2.80118	YWHAE;RBM17;AFF3
Prostate	4/249	0.344376	0.995269	1.36173	1.45163	GOLGA4;CAPZB;CIB1;ARFGAP3
Spinalcord	2/105	0.355942	0.995269	1.61749	1.67085	ELOVL1;MARCKSL1
Amygdala	5/345	0.392041	0.995269	1.22583	1.14785	CYFIP2;CAMK2D;SIPA1L1;YWHAB;PIN1
Leukemialymphoblastic(MOLT-4)	2/118	0.410852	0.995269	1.43527	1.27671	TCF7;MAZ
PrefrontalCortex	7/521	0.426353	0.995269	1.13477	0.967379	YWHAE;PPP3CA;SIPA1L1;COX4I1;FKBP8;TERF1;SKP1
BronchialEpithelialCells	4/280	0.427654	0.995269	1.20686	1.02516	ANXA2;S100A6;BZW1;BICD2
CD105+ Endothelial	5/370	0.450554	0.995269	1.1404	0.909212	SLBP;NARF;WIPI2;LSM5;THOC7
Colorectaladenocarcinoma	4/292	0.459275	0.995269	1.15586	0.899386	PPP1R2;LSM5;TP53;PQBP1
Lymphoma burkitts(Daudi)	2/139	0.494317	0.995269	1.21397	0.855335	POU2AF1;PLCG2
Heart	5/415	0.551384	0.995269	1.01288	0.602989	TRAPPC2L;TSSC4;PPP2R1A;COX4I1;MRPL12
Thymus	1/68	0.557549	0.995269	1.24032	0.724599	NFATC3
Caudatenucleus	1/69	0.562833	0.995269	1.22202	0.702382	RGS14
SmoothMuscle	4/363	0.629942	0.995269	0.923886	0.426953	LDHA;MARCKS;SIPA1L1;ARID5B
OlfactoryBulb	1/83	0.630527	0.995269	1.01266	0.467038	AHNAK
TrigeminalGanglion	2/196	0.679831	0.995269	0.854796	0.329876	RSU1;PQBP1
pineal day	7/694	0.723271	0.995269	0.841383	0.272584	BBX;MTMR9;UBXN7;TBC1D9;TERF2IP;ABCA7;SKP1
small intestine	2/220	0.739619	0.995269	0.759757	0.229158	GOLGA4;HLA-DQA1
Tongue	1/115	0.748589	0.995269	0.727219	0.210577	NFIC
Leukemia chronicMyelogenousK-562	1/124	0.774415	0.995269	0.673699	0.17223	PIM2
AtrioventricularNode	2/269	0.832582	0.995269	0.618771	0.113373	OSBPL8;MRPS18C
CardiacMyocytes	2/273	0.838672	0.995269	0.609513	0.107235	MARCKS;SNRNP200
SkeletalMuscle	3/441	0.898721	0.995269	0.563218	0.0601419	NFIC;PAX5;PQBP1
Uterus	1/201	0.910937	0.995269	0.4127	0.0384972	RAP2C
retina	1/218	0.927494	0.995269	0.380038	0.0286051	PITPNA
SuperiorCervicalGanglion	4/602	0.930513	0.995269	0.547809	0.0394528	COX16;COBLL1;RSU1;MRPS18C
Wholebrain	1/240	0.944452	0.995269	0.344667	0.0196979	PIN1
Thyroid	2/388	0.947063	0.995269	0.425397	0.0231372	GOLGA4;ALDH9A1
colon	1/258	0.955342	0.995269	0.320232	0.0146302	MARCKS
Placenta	2/405	0.955399	0.995269	0.407095	0.0185744	MARCKS;COBLL1
pineal night	4/674	0.961401	0.995269	0.487103	0.0191743	PTPRA;BBX;MTMR9;TERF2IP
CiliaryGanglion	1/278	0.964964	0.995269	0.296806	0.0105853	OSBPL8
Lung	1/299	0.972852	0.995269	0.275593	0.00758511	LY6E
TestisGermCell	1/314	0.977378	0.995269	0.262183	0.00599926	BBX
Fetalbrain	1/325	0.980211	0.995269	0.253139	0.00505951	TTC9
Liver	2/618	0.995269	0.995269	0.2634	0.00124911	SURF1;CD81

### Sheet: PAX5
Term	Overlap	P-value	Adjusted P-value	Odds Ratio	Combined Score	Genes
CD19+ BCells(neg. sel.)	8/412	0.000168115	0.00504345	5.68433	49.4018	MORC3;PIK3CA;WTAP;RFX5;PAX5;PPIG;COX7C;USF2
CD8+ Tcells	6/602	0.0268775	0.314075	2.77967	10.0526	SHPRH;GRAMD1A;HNRNPA3;PIK3CA;EP400;HNRNPD
WholeBlood	5/514	0.0459105	0.314075	2.68616	8.27621	CD53;OSBPL8;MORC3;SH3BP2;ADAM8
Lymphoma burkitts(Raji)	4/355	0.0462394	0.314075	3.09797	9.52293	MAP2K2;MFN1;HNRNPD;USF2
CD56+ NKCells	6/752	0.0661309	0.314075	2.20352	5.98503	RNF139;WTAP;ITGB2;ARPC5L;ADAM8;ADD1
721 B lymphoblasts	10/1543	0.066431	0.314075	1.81769	4.92883	PSMA5;GRAMD1A;ATIC;TOMM40;PSMD14;SHMT2;RFX5;HNRNPD;MRPS7;RAD23B
Heart	4/415	0.0732843	0.314075	2.6376	6.89314	MRPL41;NDUFB9;TUBGCP2;HSPB1
Bonemarrow	1/52	0.179818	0.650472	5.19556	8.91458	SLC25A37
Trachea	1/72	0.240131	0.650472	3.72826	5.31863	XBP1
Prostate	2/249	0.244282	0.650472	2.15308	3.03462	XBP1;HSPB1
CD33+ Myeloid	4/679	0.257895	0.650472	1.58428	2.14702	RNF139;ITGB2;SH3BP2;GRB2
Thalamus	1/79	0.260189	0.650472	3.39248	4.56746	MRPL41
BDCA4+ DendriticCells	3/495	0.290657	0.670748	1.62312	2.00554	SUMO3;ZDHHC17;ADD1
CD71+ EarlyErythroid	3/553	0.351154	0.727074	1.44762	1.51498	SLC25A37;WNK1;ZBTB7A
CerebellumPeduncles	1/137	0.407483	0.727074	1.94	1.74165	CXXC5
CD105+ Endothelial	2/370	0.411797	0.727074	1.43625	1.27428	MAP2K2;HNRNPD
Lymphoma burkitts(Daudi)	1/139	0.412009	0.727074	1.91169	1.69512	SHMT2
CD34+	3/645	0.445675	0.742792	1.23428	0.997505	EP400;HNRNPD;C1ORF52
PrefrontalCortex	2/521	0.592537	0.808423	1.01052	0.528848	WNK1;ZBTB7A
CD4+ Tcells	2/533	0.60504	0.808423	0.987072	0.495965	HNRNPA3;HNRNPD
AtrioventricularNode	1/269	0.643379	0.808423	0.97791	0.431279	OSBPL8
CiliaryGanglion	1/278	0.655555	0.808423	0.945704	0.399345	OSBPL8
BronchialEpithelialCells	1/280	0.658205	0.808423	0.938829	0.392655	METTL5
SuperiorCervicalGanglion	2/602	0.671402	0.808423	0.87045	0.346776	MRPL41;METTL5
Colorectaladenocarcinoma	1/292	0.673686	0.808423	0.899565	0.355321	SHMT2
Amygdala	1/345	0.734182	0.825646	0.758915	0.234503	C1ORF52
pineal day	2/694	0.745735	0.825646	0.751133	0.220371	ARL6IP1;TNRC6A
CD14+ Monocytes	1/383	0.770603	0.825646	0.682094	0.177742	SH3BP2
SkeletalMuscle	1/441	0.816908	0.845077	0.590424	0.119401	PAX5
pineal night	1/674	0.926488	0.926488	0.381397	0.0291211	TNRC6A
