## Supplementary Table 4 for "Dictys: dynamic gene regulatory network dissects developmental continuum with single-cell multi-omics"

### Sheet: Monocyte
	Terminal logFC	Transient logFC	Switching time
AHR	-0.600069	-1.03464	0.105028
ARID3A	-1.58496	0.0661469	0.710611
ARID5B	-2.32193	0.148997	0.299422
ARNT	0.123735	-0.0318595	0.612518
ARNTL	7.11894	0	0.686411
ASCL2	2.45943	0.000262578	0.505692
ATF1	0.475511	-0.106802	0.600195
ATF2	0.278716	-0.487669	0.787483
ATF3	1.21214	-0.18475	0.481625
ATF4	-0.772867	0.250307	0.786429
ATF6	-1.06413	-0.0793965	0.5307
ATF7	1.70854	-0.0238441	0.59214
BACH1	2.63227	-0.339375	0.8039
BACH2	0	0.868448	0
BATF	1.53766	-0.00923576	0.364772
BATF3	6.32193	0	0.901078
BCL11A	-1.33744	-0.00715978	0.695058
BCL6	3.20945	0	0.327208
BHLHE40	-0.0427849	0.00631471	0.777327
BPTF	-0.82567	0.0320683	0.677863
BRCA1	-5.16993	0.451061	0.766033
CBFB	0.376563	0.821158	0.0202233
CDC5L	-2.02975	0.161893	0.802338
CEBPA	1.44644	0.497386	0.0658097
CEBPB	3.82484	0.227159	0.325796
CEBPD	6.08256	0.183025	0.156937
CEBPE	0	3.69583	0
CEBPG	1.65973	-0.000179421	0.414006
CEBPZ	-2.7851	-0.0618636	0.601359
CENPB	-0.0995357	-0.107052	0.489899
CLOCK	-2.17544	-0.72042	0.116766
CREB1	-2.22115	0.00833086	0.707752
CREB3	-4.02333	0	0.290547
CREB3L2	-1.02425	0.755142	0.694338
CREB5	8.36632	0.000524639	0.562329
CREM	-1.07861	-0.488188	0.262408
CTCF	-0.18124	-0.106925	0.566268
CUX1	-1.27009	-0.00771238	0.552231
CUX2	0	0.121212	0
CXXC1	-2.28688	-0.096588	0.287235
DBP	1.39593	-0.194609	0.624843
DDIT3	2.69032	0.00331897	0.485748
E2F1	-6.62936	0.547189	0.799049
E2F2	-1	3.04217	0.671717
E2F3	2.12928	-0.219374	0.810956
E2F4	-0.267047	-0.698054	0.0669827
E2F5	-6.85798	0.011876	0.292913
E2F6	-6	0.00593394	0.291839
E2F7	0	2.79583	0
E2F8	0	1.29066	0
E4F1	-0.369646	0.48917	0.581032
EBF1	-1.58496	0	0.0815268
EGR1	-3.58496	0.865512	0.930425
ELF1	0.463586	0.551263	0.0780095
ELF2	0.2073	-0.484184	0.731624
ELK1	-1.15579	-1.33063	0.534504
ELK3	1	0.581286	0.0938923
ELK4	-1.62688	-0.301407	0.272091
ERG	-9.91439	0	0.610212
ESRRA	4.85798	0.0231455	0.153134
ETS1	-5.70044	0.29056	0.405213
ETS2	-1.4073	-0.0637615	0.411844
ETV3	1.45943	-0.798188	0.687567
ETV5	-2.58496	0.673598	0.31649
ETV6	-1.63796	-0.124041	0.38933
FLI1	2.98535	0.131663	0.231842
FOS	1.88982	0.351913	0.208785
FOSB	1.75743	0.108015	0.300931
FOSL2	1.81943	0.457314	0.257431
FOXJ2	-2.6477	-0.192746	0.149376
FOXJ3	0.661584	0.0557243	0.339219
FOXK1	-0.456858	-0.433875	0.103244
FOXM1	-2.58496	1.84182	0.728416
FOXO1	2.55459	-2.24818	0.867368
FOXO3	1.88349	-0.251094	0.70593
FOXO6	0	0	0
FOXP1	-0.826464	-0.302428	0.403941
FUBP1	-1.54997	-0.182399	0.574899
GABPA	-2.28716	-0.158675	0.414626
GATA1	0	0	0
GATA2	-5.42626	0	0.340855
GATA3	0	0	0
GFI1	-3.90689	0.917355	0.756387
GFI1B	-3.70044	0.0829119	0.203444
GMEB2	0	0	0
HBP1	1.80735	-0.0939794	0.753686
HESX1	-6.04439	0	0.218503
HIC2	-3.45943	0.528338	0.539716
HIF1A	-0.312324	-0.61619	0.181783
HINFP	-3.58496	0.00349931	0.254024
HIVEP1	4	-1.05417	0.886726
HLF	-2.58496	0	0.112344
HLTF	-4.90689	0.369652	0.679128
HMBOX1	1.08746	0.413424	0.208102
HMGA1	-1.51671	0.0439546	0.734612
HMGA2	-4.08746	0	0.151364
HOMEZ	-1	0	0.0454545
HOXA10	-5.58496	0.0294361	0.714127
HOXA5	-2.32193	0.277958	0.341077
HOXA7	-4.16993	0.274633	0.379211
HOXA9	-5.58496	0.00237371	0.456047
HOXB2	-4.52356	0	0.268435
HOXB3	-1	0.101027	0.217172
HOXB4	-5.39232	0.00472286	0.223646
HOXB6	0	0	0
HSF1	-1.49154	-0.75795	0.23091
HSF2	-3.45943	0.142068	0.379696
IKZF1	0.174029	0.176646	0.167177
IRF1	-0.261775	-0.600167	0.0907004
IRF2	1.4468	-0.953393	0.783454
IRF3	0.236298	0.0169012	0.403281
IRF4	0	0.862627	0
IRF5	1.78427	0.433016	0.15141
IRF7	0.795642	-0.0292365	0.476144
IRF8	4.90207	0.0069312	0.167994
IRF9	-1.2671	-1.72777	0.296544
JDP2	9.03067	0.000582254	0.413137
JUN	1.06054	-0.0721408	0.55065
JUNB	0.469485	0.284269	0.15638
JUND	-3.10579	-0.133575	0.439516
KLF1	0	0	0
KLF12	-6.06609	0.198072	0.396477
KLF13	3.175	-0.053738	0.611061
KLF16	2.27302	-0.0421987	0.540791
KLF3	2.2901	0.00594706	0.490162
KLF4	1.57808	0.435029	0.282805
KLF5	0	0	0
KLF6	0.684498	0.405604	0.159399
KLF9	3.94251	0.000235048	0.545445
LEF1	-2.32193	0	0.0293466
LYL1	-2.52725	-0.170739	0.63532
MAF	5.24793	0	0.904532
MAFB	6.91886	0.00130769	0.648505
MAFF	-1	0	0.00505051
MAFG	0	0.193535	0
MAFK	1.58496	0.179417	0.186674
MAX	-1.92967	-0.297327	0.392913
MAZ	-0.0482161	-0.11178	0.367902
MBD2	3.51261	0.0469532	0.366773
MECOM	-2.80735	0	0.190817
MECP2	0.786891	0.147857	0.394514
MEF2A	2.23447	-0.272114	0.811514
MEF2C	-2.6837	0	0.690101
MEF2D	0.565597	0.543337	0.277294
MEIS1	-3.80735	0.00878905	0.212181
MESP1	-3	0.111512	0.38181
MGA	0.160465	0.159982	0.392676
MITF	8.77479	0	0.469809
MLX	0.813988	-0.3673	0.643138
MTF1	2.83872	-0.0317878	0.718812
MXI1	0.6746	-0.150054	0.447173
MYB	-7.36632	0.0871428	0.798242
MYBL1	0	0	0
MYBL2	-1.58496	2.23454	0.789201
MYC	-9.18982	0.014004	0.747486
MYCN	-7.18982	0	0.150727
MYNN	-0.459432	-0.743852	0.252966
MZF1	1.26303	-0.681965	0.9168
NFAT5	2.09366	0.00662453	0.223672
NFATC1	0.303392	-1.25641	0.643342
NFATC2	-6.74147	0	0.37806
NFATC3	-0.836501	0.474354	0.604734
NFE2	-0.584963	0.218041	0.710288
NFE2L1	2.07039	0.462792	0.225965
NFE2L2	1.23947	0	0.363455
NFIA	1.35845	0.289912	0.228216
NFIB	-1	0	0.00505051
NFIC	-1.11629	-0.0285603	0.323446
NFIL3	1.99624	0.0943054	0.443251
NFKB1	0.402098	0.840485	0.233366
NFKB2	1.92057	-1.45347	0.752442
NFYA	-1.37197	-0.21431	0.56847
NFYB	-0.373043	-0.282266	0.463402
NFYC	0.238787	0.129804	0.481079
NR1H2	0	-0.451451	0
NR1H3	-3.70044	0.0021599	0.212718
NR2C1	-1.58496	1.16017	0.792929
NR2C2	0	0	0
NR2F6	-2	0.0280764	0.366211
NR3C1	-0.0506261	-0.250005	0.0288564
NR4A1	6.14975	0	0.440595
NR4A2	2.56768	0.0400958	0.399831
NR4A3	4.39232	0.00135584	0.70596
NR6A1	-3.58496	0.0114049	0.367834
NRF1	7.33092	0.106039	0.373992
OLIG1	1	0.00590871	0.681818
PATZ1	-4.85798	0.917102	0.897576
PAX5	0	0	0
PBX1	-3.32193	0.0385288	0.2086
PBX2	-0.173332	-0.456472	0.0963978
PBX3	-1.24793	0.381946	0.698813
PKNOX1	-3.80735	0.742322	0.588093
PLAG1	0	0	0
PLAGL1	-0.604591	0.347543	0.774381
POU2F1	0.263034	0.313166	0.39233
POU2F2	2.99305	-0.00414484	0.475672
POU4F1	0	0	0
PPARA	0.0565835	-0.76304	0.661616
PRDM4	-3	0.05115	0.406468
PURA	2.76553	-0.0258818	0.750891
RARA	5.78136	0	0.474653
RBPJ	0.111893	-0.51103	0.590344
REL	0.311533	-0.264765	0.725883
RELA	-0.491853	-0.634284	0.0969755
RELB	5.53916	-0.636364	0.747577
REST	0	0.924028	0
RFX1	-0.314873	0.232097	0.545372
RFX2	-4.45943	0.37411	0.839037
RFX3	-6.32193	0	0.21635
RFX5	0.882643	-0.150616	0.687064
RREB1	0.169925	-0.0942859	0.468508
RUNX1	-1.94953	-0.0493256	0.536975
RUNX2	0.658963	0.567085	0.111405
RUNX3	-0.0238467	-0.679008	0.358586
RXRA	3.75489	0.00556872	0.429385
RXRB	-0.774933	-1.13308	0.0410842
SMAD1	-3.58496	0	0.288533
SMAD2	1.41504	0.555224	0.0814913
SMAD3	-0.874469	-0.80089	0.0850098
SMAD4	2.08746	-0.0164655	0.504561
SMARCA5	0.0554951	0.419661	0.100864
SOX4	0.0356239	1.03714	0.323201
SP1	3.79116	-0.0818329	0.660588
SP2	-0.271596	-0.545581	0.168089
SP3	3.08321	-0.188113	0.628464
SP4	-2.58496	0	0.0948617
SPI1	-0.573185	0.239183	0.664363
SPIB	0	2.72099	0
SREBF1	-0.77961	0.0913224	0.546688
SREBF2	-0.142019	0.180961	0.693245
SRF	1.58496	-0.00142909	0.552307
STAT1	2.82685	0.00784072	0.505613
STAT2	0.40478	-1.00603	0.919202
STAT3	-0.328501	-0.215442	0.206671
STAT5A	-2.57289	-0.123543	0.289498
STAT5B	1.22239	-0.0177798	0.565702
STAT6	1.49476	0.147052	0.337345
TAF1	1.97461	-0.0461359	0.668251
TAL1	-3.70044	0.00107995	0.226877
TBP	0.0874628	-0.324464	0.686333
TCF12	0.925999	-0.358646	0.702133
TCF3	-1.4975	-0.0442626	0.497651
TCF4	-0.198546	0.450061	0.832025
TCF7	-3.80735	0.00489723	0.284538
TCF7L2	1.67807	-1.08127	0.925016
TFAP4	-3.45943	0.293078	0.717127
TFCP2	1.926	-0.0356372	0.668464
TFDP1	-1.85539	0.131935	0.779905
TFE3	9.01959	0.000975067	0.431672
TFEB	8.48382	0.0646369	0.282102
TGIF1	1.83007	-0.147593	0.583333
TGIF2	-4.85798	0.152988	0.706206
THAP1	2.24207	-0.0313153	0.71505
THAP11	-0.408085	-0.315377	0.233274
THRA	-4	0.351527	0.736419
THRB	0	0	0
TP53	-2.72247	0.14721	0.820976
UBP1	1.26303	1.12985	0.0767545
USF1	6.39232	-0.123395	0.341506
USF2	-1.18519	0	0.58305
VDR	2.32193	0	0.955797
VENTX	3	0.281658	0.606088
VEZF1	2.89308	0.0771034	0.293989
XBP1	-0.0295847	0.283395	0.700719
YY1	0.424256	0.115619	0.459271
ZBED1	-2.16993	-0.100281	0.670711
ZBTB14	-8.08746	0.0176998	0.713705
ZBTB17	2.76553	0	0.447999
ZBTB18	3.45943	-0.327385	0.498068
ZBTB33	-0.698619	0.572064	0.716235
ZBTB4	1.33258	-3.28396	0.924268
ZBTB48	1.22239	-0.832725	0.622876
ZBTB7A	1.47352	-0.258557	0.682343
ZBTB7B	4.32193	0	0.423703
ZEB1	-3.45943	0.166514	0.375096
ZFHX3	0.830075	-0.119852	0.655994
ZFP64	-2.80735	0.00972955	0.114347
ZFP82	-1	0.00590871	0.287879
ZFX	2.20945	0.0868486	0.446975
ZKSCAN1	0	0.668178	0
ZNF121	0.830075	0.0851791	0.409443
ZNF134	-3.70044	0	0.233797
ZNF136	2.32193	0.0521005	0.547019
ZNF140	0	0.267776	0
ZNF143	-1	-1.59957	0.020595
ZNF146	0	0	0
ZNF148	0.68147	-0.106445	0.629003
ZNF18	0	0.344822	0
ZNF219	-4.24793	0.0285969	0.237278
ZNF232	0	0.212121	0
ZNF257	-3.32193	0	0.194322
ZNF260	0	0	0
ZNF263	1.49476	0.0518716	0.320769
ZNF274	-3.45943	0.113523	0.650061
ZNF281	0.0443941	-0.380308	0.722222
ZNF282	0	0.111111	0
ZNF317	0.415037	-0.431292	0.487727
ZNF320	-1	0.291065	0.257576
ZNF322	0	0.13303	0
ZNF324	-2	0.0791928	0.341817
ZNF331	0	-0.0724302	0
ZNF333	0.807355	-0.573613	0.779643
ZNF335	3.08746	0.0696367	0.324062
ZNF350	2.40599	0	0.31568
ZNF354A	-3.45943	0.0929831	0.382954
ZNF384	0.834576	0.209385	0.141919
ZNF394	2.08746	-0.0191659	0.555558
ZNF467	7.16993	0.0412417	0.541389
ZNF502	0	0	0
ZNF524	0.152003	-0.444366	0.681818
ZNF586	0	0	0
ZNF589	0	0	0
ZNF652	0.817136	0.00704795	0.384826
ZNF667	-4.64386	0	0.25083
ZNF680	-2	0.03458	0.252624
ZNF708	-4.9542	0	0.327018
ZNF713	0	0	0
ZNF740	0	0	0
ZNF76	-4.52356	0	0.393484
ZNF768	-2.32193	0	0.313265
ZNF770	0.140863	0.183844	0.598086
ZNF784	0	0.370699	0
ZNF816	-2.58496	0	0.210201
ZNF85	-3.16993	0.0107477	0.277468
ZSCAN16	0	0	0

### Sheet: Erythroid
	Terminal logFC	Transient logFC	Switching time
AHR	-1.14756	0.0441074	0.747799
ARID3A	-1.36257	-0.131494	0.131239
ARID5B	0.847997	0.157691	0.427906
ARNT	-0.481127	0.0445345	0.568875
ARNTL	0	0	0
ASCL2	-3.32193	0	0.31005
ATF1	0.959923	-0.467997	0.640972
ATF2	-0.692333	-0.268744	0.13552
ATF3	-8.50383	0	0.554339
ATF4	-0.161638	-0.00355263	0.394506
ATF6	0.320787	0.0101466	0.260078
ATF7	0.10188	-0.277455	0.732006
BACH1	0.793549	-0.0469811	0.732043
BACH2	0	0	0
BATF	0.505235	0	0.462041
BATF3	0	0	0
BCL11A	-0.220465	0.0307261	0.633151
BCL6	-2	0	0.182775
BHLHE40	-4.45943	0.0287664	0.73482
BPTF	-0.225153	0.0604294	0.807594
BRCA1	1.79586	-0.124259	0.610688
CBFB	1.09785	-0.15236	0.530704
CDC5L	0.811555	-0.00690497	0.497149
CEBPA	-4.82782	0	0.388648
CEBPB	-1.10962	0.557463	0.715124
CEBPD	-3.70044	0	0.0885958
CEBPE	0	0	0
CEBPG	-1.26919	-0.108905	0.217547
CEBPZ	0.219185	0.008878	0.431043
CENPB	0.341037	-0.0917722	0.744963
CLOCK	-1.98903	-0.342839	0.304117
CREB1	0.171995	0.0673766	0.279383
CREB3	-0.459432	0.00635726	0.389749
CREB3L2	0.736966	-0.600139	0.912534
CREB5	0	0	0
CREM	-0.904843	-0.0645423	0.35906
CTCF	-0.0303736	0.0475521	0.847155
CUX1	0.0174874	0.115774	0.00505051
CUX2	0	0	0
CXXC1	-0.521346	-0.00181264	0.399458
DBP	-1.66297	0.000378532	0.367355
DDIT3	1.71049	-0.21463	0.662563
E2F1	0.646768	-1.02747	0.728224
E2F2	-1	0	0.0151515
E2F3	1.36457	0.0482696	0.523599
E2F4	-0.364719	-4.87728e-06	0.301219
E2F5	-0.648528	-1.49426	0.0712538
E2F6	0.658211	0.209613	0.232573
E2F7	0	0	0
E2F8	2.80735	0	0.778089
E4F1	-0.0708835	-0.602914	0.306932
EBF1	-1.58496	0	0.189868
EGR1	1.22239	-0.0244065	0.481638
ELF1	-1.75881	-0.0172247	0.348479
ELF2	0.914725	0.00301838	0.160779
ELK1	-0.486184	0	0.619278
ELK3	3.27886	0	0.511533
ELK4	-2.21184	-0.00783649	0.498368
ERG	-1.72456	-0.210503	0.448767
ESRRA	4.90689	0	0.582586
ETS1	-5.70044	0	0.159834
ETS2	-0.32484	0	0.62853
ETV3	-3	0.00171641	0.345656
ETV5	-2.58496	2.30371	0.716853
ETV6	-0.78506	0.0603776	0.744184
FLI1	1.54057	-0.0108892	0.337815
FOS	1.40439	-0.000883463	0.291492
FOSB	2.29418	0.180303	0.134594
FOSL2	-2.08746	0.0283337	0.677204
FOXJ2	-3.55459	-0.0139802	0.442556
FOXJ3	1.12553	-0.0420934	0.552848
FOXK1	0.210567	-0.438571	0.710149
FOXM1	2.5025	-0.471294	0.423718
FOXO1	2.45943	0.0102812	0.297179
FOXO3	1.81444	0.110922	0.15529
FOXO6	0	0	0
FOXP1	0.107948	0.0933617	0.0508982
FUBP1	-0.0491317	-0.0646076	0.19491
GABPA	-1.99018	0	0.521831
GATA1	8.62571	0	0.440332
GATA2	1.86836	0	0.424154
GATA3	0	1.60897	0
GFI1	-3.90689	0	0.169781
GFI1B	3.04103	0.00727242	0.473212
GMEB2	0	0	0
HBP1	1.24793	0	0.486139
HESX1	-6.04439	0.00581806	0.392211
HIC2	0.862496	0.0387286	0.430471
HIF1A	-3.44846	-0.00374882	0.605307
HINFP	2	0.000300478	0.474499
HIVEP1	-1.58496	0	0.0114235
HLF	-2.58496	0.700221	0.670689
HLTF	1.98793	-0.0447653	0.581386
HMBOX1	1.08746	0	0.544552
HMGA1	0.0871692	0.0673972	0.116032
HMGA2	-1.28011	0.481358	0.822218
HOMEZ	1.80735	-0.0606061	0.710528
HOXA10	0.196397	-0.00497544	0.558264
HOXA5	1.48543	0.00301623	0.356249
HOXA7	0.222392	0.283811	0.11814
HOXA9	-1.67807	0.297378	0.784227
HOXB2	-0.353637	0.286441	0.836257
HOXB3	-1	0.611524	0.641414
HOXB4	-0.14439	-0.138494	0.250425
HOXB6	0	0.970133	0
HSF1	-1.46325	0.0358047	0.704216
HSF2	0	0.113604	0
IKZF1	-0.105493	0.0795272	0.701985
IRF1	-2.33141	0.00113938	0.620712
IRF2	-0.259087	0.208275	0.883357
IRF3	0.43024	0.566553	0.045607
IRF4	0	0	0
IRF5	2.35364	0.0454057	0.473133
IRF7	-6.72792	0.000136834	0.471417
IRF8	-3.32193	0	0.291013
IRF9	-0.979822	0.217517	0.771287
JDP2	0	0	0
JUN	0.0801703	-0.301846	0.545384
JUNB	-1.84246	0.0555859	0.594074
JUND	-0.822002	0.0670405	0.722773
KLF1	9.17742	0.0003766	0.33344
KLF12	-1.20811	0.303392	0.853753
KLF13	-0.392317	0.027255	0.836717
KLF16	0.5025	-0.822728	0.848558
KLF3	1	0.00223134	0.308437
KLF4	-2.66985	0.00224808	0.617846
KLF5	0	1.00183	0
KLF6	1.25873	0.155925	0.143217
KLF9	2.32193	-0.0378821	0.541509
LEF1	3.23266	-0.996074	0.69328
LYL1	-0.398772	0.0135894	0.624232
MAF	0	0	0
MAFB	0	0	0
MAFF	4.80735	0.00911357	0.266447
MAFG	0	0.549347	0
MAFK	-2	0	0.226513
MAX	-1.23713	0.0788593	0.769769
MAZ	-0.293824	0.0863088	0.841229
MBD2	1.25123	-0.428093	0.782032
MECOM	0.36257	-0.62702	0.838067
MECP2	-0.342392	-0.461222	0.0428273
MEF2A	-1.02857	0.208383	0.804274
MEF2C	-0.420662	0.197338	0.809692
MEF2D	1.62293	-0.336658	0.674261
MEIS1	1.4021	-0.00440629	0.581745
MESP1	1	-0.351553	0.856798
MGA	1.27009	0.00751713	0.467425
MITF	8.58496	7.57024e-05	0.529847
MLX	1.15433	-0.136207	0.738262
MTF1	1.79141	0.0961546	0.180219
MXI1	0.986061	0.348287	0.174951
MYB	0.408465	0.00676613	0.280403
MYBL1	0	0	0
MYBL2	3.05889	-0.298798	0.465328
MYC	0.471954	-0.172845	0.64559
MYCN	-2.73039	0.384052	0.808027
MYNN	0.862496	0.0866226	0.139986
MZF1	0.526069	-0.634078	0.804549
NFAT5	1.22741	-0.0158769	0.519734
NFATC1	0.136573	-0.027043	0.507821
NFATC2	1.1289	0.0172005	0.352425
NFATC3	2.07382	-0.43904	0.649244
NFE2	1.57032	0.106284	0.25278
NFE2L1	2.20163	0.000940209	0.395499
NFE2L2	1.25634	-0.314723	0.782023
NFIA	4.14923	-0.0105962	0.386918
NFIB	2.80735	0.750732	0.0851966
NFIC	-0.0876146	-0.0161308	0.377562
NFIL3	-6.58496	0	0.345071
NFKB1	1.89308	-0.117031	0.709467
NFKB2	-3.80735	0.465136	0.637915
NFYA	0.540568	-0.186424	0.534814
NFYB	1.18807	-0.71214	0.7191
NFYC	1.11103	-0.0104681	0.493008
NR1H2	1.70044	0.00755966	0.404751
NR1H3	-1.70044	0.0236099	0.779004
NR2C1	0.415037	0.499211	0.0555556
NR2C2	0	0	0
NR2F6	2.32193	-0.147401	0.63704
NR3C1	0.0648511	0.0119428	0.519349
NR4A1	2.58496	0	0.654535
NR4A2	1.77761	0	0.424693
NR4A3	0	0	0
NR6A1	-0.584963	0.273228	0.760983
NRF1	0	0	0
OLIG1	0	0	0
PATZ1	1.71187	-0.00924194	0.653396
PAX5	0	0	0
PBX1	3.12102	0	0.315011
PBX2	-0.442518	0.0126735	0.672815
PBX3	0.761061	-0.195389	0.771495
PKNOX1	1.71621	0.0122981	0.333185
PLAG1	0	1.58634	0
PLAGL1	0.536501	0	0.545958
POU2F1	1.58496	0.000751914	0.568585
POU2F2	0.943416	0.000865732	0.388036
POU4F1	0	0	0
PPARA	0.31034	0.350443	0.12961
PRDM4	-0.192645	-0.166825	0.237374
PURA	0.678072	-0.0196918	0.602571
RARA	0	0	0
RBPJ	0.325027	0.0833662	0.116975
REL	-0.584963	0.0140985	0.614812
RELA	-0.537657	0.000163294	0.480924
RELB	-1	2.45955	0.70202
REST	1	0	0.762626
RFX1	0.631355	0.0171646	0.277852
RFX2	1.62803	0.0937056	0.369953
RFX3	-2.51457	0.00532413	0.427805
RFX5	0.247928	-0.242743	0.808382
RREB1	0.807355	-0.0454171	0.638165
RUNX1	-0.845198	0.0380536	0.725267
RUNX2	-0.925999	0.162478	0.842521
RUNX3	0.21901	-1.09373	0.966613
RXRA	0.485427	-0.301582	0.94335
RXRB	-1.17932	0	0.42981
SMAD1	0.736966	-0.43858	0.804656
SMAD2	2.38466	0	0.380927
SMAD3	-2	-0.2195	0.351484
SMAD4	1.52356	0	0.68092
SMARCA5	0.882164	0	0.423333
SOX4	1.32912	0.352821	0.0979866
SP1	4.03617	-0.000925327	0.534571
SP2	-1.08498	-0.0349923	0.340332
SP3	1.70044	-0.0297296	0.662371
SP4	2.62449	-0.630203	0.6888
SPI1	-2.43597	8.67422e-05	0.642225
SPIB	0	0	0
SREBF1	-0.664133	-1.04182	0.038527
SREBF2	-0.607683	0.0828326	0.625248
SRF	0.415037	0.0841682	0.353846
STAT1	2.25873	-0.00526542	0.576045
STAT2	-1.12819	0	0.421513
STAT3	-0.0753818	0.182386	0.688696
STAT5A	-0.126633	0.179376	0.913515
STAT5B	2.0199	-0.0443865	0.634094
STAT6	1.47131	0.0356098	0.370243
TAF1	0.74366	-0.330547	0.581979
TAL1	3.83872	-0.11883	0.607093
TBP	0.754888	0.316475	0.0841222
TCF12	-0.321928	-0.392611	0.168088
TCF3	0.321928	-0.182791	0.762497
TCF4	0.0605415	0.420994	0.0183775
TCF7	0.514573	0.168643	0.163651
TCF7L2	-1.20645	-0.118884	0.366828
TFAP4	2.21299	-0.0119497	0.499836
TFCP2	1.20163	-0.0959309	0.596371
TFDP1	0.489701	-0.338871	0.681531
TFE3	0	0	0
TFEB	0	0	0
TGIF1	2.28951	-0.0408531	0.730676
TGIF2	-0.103093	0.139298	0.727543
THAP1	0.621488	-0.0591351	0.651376
THAP11	0.283793	-0.0725821	0.892965
THRA	1.70044	-0.022393	0.628668
THRB	3.58496	0.0503634	0.347853
TP53	0.406817	-0.0435842	0.570731
UBP1	1.20163	-0.0171742	0.510395
USF1	-1	0	0.0555556
USF2	-1.14537	0.00114688	0.678054
VDR	0	0	0
VENTX	0	0	0
VEZF1	1.71621	0.055403	0.406355
XBP1	0.0962783	0.129831	0.0501988
YY1	-0.0374747	-0.0911893	0.0242829
ZBED1	0.530515	-0.0262982	0.576423
ZBTB14	0.937677	-0.00102481	0.636459
ZBTB17	0.847997	0.172692	0.0795135
ZBTB18	-1.58496	0	0.179892
ZBTB33	0.165059	-0.277429	0.555668
ZBTB4	0.567041	0.265486	0.0610552
ZBTB48	-2.16993	0	0.632496
ZBTB7A	0.247381	-0.00620787	0.669366
ZBTB7B	0	0	0
ZEB1	-0.652077	-0.0837072	0.368559
ZFHX3	-0.584963	-0.905813	0.139379
ZFP64	-0.222392	-1.51556	0.0959596
ZFP82	1.32193	0.227964	0.12442
ZFX	3.22882	0.00459485	0.369987
ZKSCAN1	1	0	0.580523
ZNF121	-0.169925	-0.0965659	0.146465
ZNF134	0.29956	0.798299	0.0243215
ZNF136	0	0.292929	0
ZNF140	2.32193	0.031883	0.397875
ZNF143	-2.22239	0.099305	0.59643
ZNF146	0	0	0
ZNF148	0.338169	-0.45184	0.900614
ZNF18	0	0	0
ZNF219	0.395929	0.102621	0.445355
ZNF232	0	0	0
ZNF257	0.925999	-1.68313	0.929129
ZNF260	1	0	0.126263
ZNF263	0.932886	0.0582239	0.343309
ZNF274	1	-0.133351	0.634536
ZNF281	0.209453	-0.185152	0.577172
ZNF282	2	0.0227626	0.616541
ZNF317	-0.263034	0.129854	0.631313
ZNF320	1.80735	-0.0204797	0.516117
ZNF322	2.80735	0.0194591	0.346359
ZNF324	0.321928	-0.114908	0.732323
ZNF331	1	-0.0354523	0.661176
ZNF333	0	0.0567664	0
ZNF335	2.70044	-0.00416476	0.357161
ZNF350	2.26303	-0.0116707	0.489971
ZNF354A	-0.289507	-0.875427	0.0262643
ZNF384	1.58496	0.000161026	0.370073
ZNF394	1	-0.00654286	0.463572
ZNF467	0	1.20764	0
ZNF502	0	0	0
ZNF524	1.58496	-0.212312	0.668771
ZNF586	0	0	0
ZNF589	0	0	0
ZNF652	0.251539	-0.115813	0.862839
ZNF667	-0.473931	-0.180546	0.359975
ZNF680	0.584963	0.0673916	0.150464
ZNF708	-1.36923	0.109371	0.610274
ZNF713	0	0	0
ZNF740	2.32193	0	0.773086
ZNF76	-1.35364	0.00138462	0.576931
ZNF768	-0.321928	0.295502	0.863636
ZNF770	1.90442	-0.0441204	0.552309
ZNF784	0	0	0
ZNF816	1.11548	0.324337	0.137698
ZNF85	0.289507	0.373164	0.207821
ZSCAN16	1.58496	0	0.567104

### Sheet: B
	Terminal logFC	Transient logFC	Switching time
AHR	-8.16993	0.0182606	0.34678
ARID3A	-0.710493	-0.230306	0.202153
ARID5B	2.20163	-0.110202	0.765301
ARNT	-6.06609	0.501286	0.69972
ARNTL	0	0	0
ASCL2	-3.32193	0	0.16316
ATF1	-0.395409	1.02581	0.761
ATF2	-0.90837	-0.381305	0.127035
ATF3	-8.50383	0	0.356268
ATF4	-2.14684	-0.000907761	0.583003
ATF6	-0.793169	-0.802927	0.033876
ATF7	0.686842	0.0983759	0.36929
BACH1	1.80735	-0.0953281	0.766693
BACH2	5.83289	0.0190535	0.100484
BATF	-4.9542	0	0.224834
BATF3	0	0	0
BCL11A	0.717548	-0.43926	0.789167
BCL6	3.24793	0.00112601	0.2557
BHLHE40	-8.26679	0	0.256937
BPTF	-1.12433	-0.00641263	0.34121
BRCA1	-5.16993	1.44342	0.867524
CBFB	0.752072	0.654876	0.184187
CDC5L	-1.61471	0.0139884	0.731189
CEBPA	-7.14975	0	0.18934
CEBPB	0.851901	-1.87678	0.912249
CEBPD	4.07435	-0.937932	0.611856
CEBPE	0	0	0
CEBPG	-2.38466	0.261017	0.847831
CEBPZ	-2.89202	-6.27339e-05	0.597424
CENPB	-3.90689	0	0.678342
CLOCK	-8.61839	0.0117499	0.671854
CREB1	-1.99628	0	0.60149
CREB3	-8.54689	0.00177055	0.758655
CREB3L2	-0.640104	-0.136019	0.208624
CREB5	0	0	0
CREM	-1.44448	-0.0130034	0.280603
CTCF	-0.147557	0.0649213	0.4994
CUX1	-0.576192	-0.112051	0.287411
CUX2	0	0	0
CXXC1	-0.976541	0.0282296	0.745811
DBP	-0.160465	-1.22138	0.361429
DDIT3	0.125531	0.339195	0.176768
E2F1	1.19082	1.44812	0.0864259
E2F2	0.584963	6.40742	0.0252525
E2F3	-5.32193	1.06386	0.829454
E2F4	0.0556841	-0.200025	0.63163
E2F5	0.968567	0.0336756	0.214094
E2F6	-6	0.206078	0.41269
E2F7	0	3.25227	0
E2F8	0	3.65416	0
E4F1	-1.5174	-0.172955	0.368805
EBF1	6.3634	0.0428808	0.315925
EGR1	-3.58496	0.0057457	0.207709
ELF1	0.00720748	-0.205833	0.705382
ELF2	0.804167	-0.138744	0.581617
ELK1	-8.57365	0.77842	0.880885
ELK3	-3.08746	1.81072	0.955925
ELK4	0.0863408	-0.266519	0.718381
ERG	-7.59246	0.00565758	0.876731
ESRRA	0	0	0
ETS1	3.91243	0.0493509	0.157076
ETS2	-1.12765	0.0911601	0.824273
ETV3	-3	0	0.117818
ETV5	-2.58496	0	0.0415469
ETV6	-2.31407	-0.209072	0.23056
FLI1	2.24716	0.207053	0.162053
FOS	2.23447	0.0976204	0.179825
FOSB	0.415037	-0.0200345	0.527141
FOSL2	-4.08746	0.0081089	0.234684
FOXJ2	-7.55459	0.0073326	0.361993
FOXJ3	-5.78136	0.0178986	0.862634
FOXK1	0.485427	-0.40152	0.854195
FOXM1	-2.58496	2.82586	0.847936
FOXO1	4.84549	0.000565475	0.390112
FOXO3	-4.85798	0.382407	0.841655
FOXO6	0	1.61524	0
FOXP1	-0.852342	-0.331528	0.200569
FUBP1	-1.44103	0.00187044	0.701841
GABPA	-1.05304	-0.367318	0.168267
GATA1	0	0	0
GATA2	-5.42626	0	0.194244
GATA3	0	0	0
GFI1	-3.90689	0.618088	0.834459
GFI1B	-3.70044	0.0268177	0.16704
GMEB2	0	3.04068	0
HBP1	-1	0.0242025	0.667483
HESX1	-6.04439	0	0.147124
HIC2	-3.45943	0.0827866	0.460989
HIF1A	-0.478834	0.32584	0.743097
HINFP	-3.58496	0	0.142772
HIVEP1	-1.58496	1.39477	0.713683
HLF	-2.58496	0	0.0717799
HLTF	-4.90689	0.0551877	0.6344
HMBOX1	1.70044	0.000549978	0.638563
HMGA1	-2.927	0	0.829833
HMGA2	-4.08746	0	0.184332
HOMEZ	-1	0	0.0353535
HOXA10	-5.58496	0	0.331099
HOXA5	-2.32193	0	0.305441
HOXA7	-4.16993	0	0.233379
HOXA9	-5.58496	0.000300478	0.40825
HOXB2	-4.52356	0	0.4576
HOXB3	-1	0	0.237374
HOXB4	-5.39232	0	0.29184
HOXB6	0	0	0
HSF1	-1.84597	-0.000185642	0.586287
HSF2	-3.45943	0.879489	0.779624
IKZF1	-0.402759	-0.0268573	0.535175
IRF1	-0.512774	-0.633393	0.258213
IRF2	0.908208	-0.0133508	0.508942
IRF3	1.33653	-0.0241605	0.676355
IRF4	9.40301	0.0110599	0.232426
IRF5	-3.16993	0	0.192995
IRF7	2.29722	-0.280524	0.817572
IRF8	5.41616	0.00079699	0.407443
IRF9	-0.051715	-0.252836	0.308443
JDP2	0	0	0
JUN	0.75336	-1.00411	0.923974
JUNB	-0.490986	-0.275828	0.200238
JUND	-3.2718	0	0.345156
KLF1	0	0	0
KLF12	3.47113	-0.156741	0.603671
KLF13	2.49845	0.0370886	0.251096
KLF16	4.85798	-0.0115328	0.437252
KLF3	2.4134	-0.0278432	0.751737
KLF4	-6.12928	0.0111195	0.362102
KLF5	0	0	0
KLF6	4.43582	-0.00656443	0.551184
KLF9	3.20945	-1.58802	0.898993
LEF1	5.38543	0.276939	0.0900023
LYL1	-1.82463	-0.00249258	0.451155
MAF	0	0	0
MAFB	0	0	0
MAFF	-1	0	0.00505051
MAFG	-4.75489	0.024755	0.725535
MAFK	1.70044	0.242263	0.0966921
MAX	-2.05605	-0.196699	0.225962
MAZ	0.236691	0.0451488	0.314999
MBD2	2.14177	0.829205	0.0608806
MECOM	-2.80735	0	0.138398
MECP2	1.17218	0.00388377	0.456627
MEF2A	0.803308	0.357922	0.200049
MEF2C	0.616427	-0.184136	0.773916
MEF2D	1.26303	0.354199	0.206929
MEIS1	-3.80735	0.0574722	0.321943
MESP1	-3	0	0.137806
MGA	-1.76553	-0.088819	0.329727
MITF	0	0	0
MLX	0.111893	0.258865	0.301048
MTF1	-3.70044	0.134607	0.42526
MXI1	0.704702	-0.00777761	0.495
MYB	0.141472	-0.0692495	0.562203
MYBL1	0	1.24785	0
MYBL2	3.5025	0.858267	0.0722936
MYC	-0.262047	-0.960144	0.10306
MYCN	-7.18982	0	0.172521
MYNN	0.494765	-0.282618	0.643514
MZF1	1.11103	-0.0305365	0.6503
NFAT5	2.96438	-0.000359837	0.56068
NFATC1	1.29508	-0.013492	0.466393
NFATC2	-1.18688	-2.47724	0.126011
NFATC3	-1.12029	0.820003	0.816751
NFE2	-6.04439	0	0.166174
NFE2L1	-3.32193	0.664647	0.584167
NFE2L2	-2.16993	0.021385	0.407246
NFIA	-5.2854	0.0203917	0.238723
NFIB	-1	0	0.0151515
NFIC	-2.30743	-0.308241	0.243201
NFIL3	-6.58496	0.0649572	0.38634
NFKB1	1.05063	0.443054	0.0787169
NFKB2	3.38247	-0.879868	0.508056
NFYA	-6.45943	0.468733	0.899643
NFYB	1.69057	0.227147	0.189628
NFYC	2.13093	0.0508535	0.207196
NR1H2	0	0.366559	0
NR1H3	-3.70044	0.0021599	0.215329
NR2C1	3.70044	0.00219547	0.415068
NR2C2	0	0	0
NR2F6	-2	2.11531	0.939394
NR3C1	0.186413	-0.270051	0.629579
NR4A1	0	0	0
NR4A2	3.09954	-0.0327438	0.621717
NR4A3	0	0	0
NR6A1	-3.58496	0.00116644	0.145438
NRF1	9.18982	0.00937067	0.163483
OLIG1	0	0	0
PATZ1	3.14764	-0.00259407	0.459855
PAX5	5.83289	0.394466	0.0923138
PBX1	-3.32193	0.0993958	0.304096
PBX2	-1.08406	-0.326225	0.302279
PBX3	1.31889	-0.164492	0.733165
PKNOX1	-3.80735	0.55758	0.762807
PLAG1	0	0	0
PLAGL1	-0.490635	-1.12192	0.0891247
POU2F1	0.584963	1.11059	0.0317953
POU2F2	2.81526	-0.0480462	0.460891
POU4F1	3.70044	0.073909	0.364227
PPARA	-4.64386	0	0.443683
PRDM4	-2	0	0.443237
PURA	3.21723	0.000310069	0.581951
RARA	5.78136	0	0.438309
RBPJ	-1.34933	-0.358924	0.173772
REL	0.506412	-0.931695	0.895683
RELA	-0.134301	0.297123	0.859056
RELB	4.90689	-0.0889943	0.385595
REST	0	0.498467	0
RFX1	-5.67243	0.592584	0.917572
RFX2	-4.45943	0.849995	0.709401
RFX3	-6.32193	0.0164277	0.579927
RFX5	1.72792	-0.0348434	0.55209
RREB1	-2	-0.343237	0.344265
RUNX1	-3.41348	4.70846e-05	0.58439
RUNX2	-4.24793	0.152117	0.377309
RUNX3	0.863679	-0.54206	0.831585
RXRA	-3.32193	0.320162	0.392143
RXRB	-1.3599	0.108675	0.435799
SMAD1	2.5025	-0.0386654	0.472183
SMAD2	2.5025	0.175026	0.16496
SMAD3	0.321928	-0.623546	0.709156
SMAD4	2.42626	-0.0242524	0.653332
SMARCA5	-0.765535	0.254095	0.886326
SOX4	3.29646	-0.121253	0.515379
SP1	-5	1.4908	0.928501
SP2	-8.98584	0.014442	0.756571
SP3	2.57289	0	0.435303
SP4	-2.58496	1.79555	0.811439
SPI1	-0.192952	-0.307369	0.0575035
SPIB	9.15482	0.00759493	0.218908
SREBF1	-6.6865	0.0421413	0.36855
SREBF2	0.754888	0.0131541	0.280057
SRF	-3.16993	0.0195206	0.381164
STAT1	3.96083	0	0.504072
STAT2	-0.522102	-0.485836	0.219085
STAT3	-0.564129	-1.07104	0.054781
STAT5A	-3.03684	-0.00153412	0.321551
STAT5B	-4.16993	0.339483	0.905899
STAT6	1.60666	-0.00727432	0.625407
TAF1	2.88662	0.00337505	0.334885
TAL1	-3.70044	0.00748512	0.179006
TBP	-5	0.0108865	0.7363
TCF12	2.27798	0.0209648	0.21419
TCF3	2.81592	0.0149908	0.149461
TCF4	2.64221	-0.469329	0.629385
TCF7	1.32193	-0.053693	0.465882
TCF7L2	-4.90689	0.130275	0.774028
TFAP4	-3.45943	0.586115	0.87585
TFCP2	-3.32193	0.730616	0.851075
TFDP1	-1.54183	0.168416	0.893148
TFE3	0	0	0
TFEB	8.26209	0.043695	0.222114
TGIF1	1.87447	-0.00365054	0.376732
TGIF2	-0.465664	-0.485045	0.0645645
THAP1	2.06774	-0.00588706	0.574347
THAP11	-3.10852	0.0275717	0.806434
THRA	-4	0.440222	0.619721
THRB	0	0	0
TP53	-2.79647	0.00164235	0.80935
UBP1	2.07039	0.0362619	0.391606
USF1	6.40939	0.13465	0.0964196
USF2	-3.09261	0	0.719814
VDR	0	0	0
VENTX	0	0	0
VEZF1	3.58496	0	0.46988
XBP1	0.237098	-0.476101	0.671869
YY1	-1.54844	-0.00234509	0.759075
ZBED1	-3.16993	0.192499	0.61863
ZBTB14	-8.08746	0	0.451788
ZBTB17	-2.32193	0.793062	0.941387
ZBTB18	4.62449	0	0.385523
ZBTB33	-5.62936	1.31168	0.938139
ZBTB4	-4.75489	0	0.169427
ZBTB48	3.18763	-0.481779	0.758022
ZBTB7A	-0.0104166	-1.11002	0.146465
ZBTB7B	0	0	0
ZEB1	1.89812	-0.280903	0.532163
ZFHX3	-3.16993	0.134268	0.51876
ZFP64	-2.80735	0.638113	0.586844
ZFP82	-1	1.01777	0.934343
ZFX	4.9629	0	0.617131
ZKSCAN1	-0.584963	0.381893	0.762626
ZNF121	-3.16993	0	0.431598
ZNF134	-2.70044	0.222369	0.83219
ZNF136	0	0.262626	0
ZNF140	0	0.30303	0
ZNF143	-0.14439	-1.50224	0.0964018
ZNF146	0	0	0
ZNF148	1.69834	-0.462593	0.851661
ZNF18	0	0	0
ZNF219	-4.24793	0	0.211018
ZNF232	0	0	0
ZNF257	-3.32193	0.0452102	0.222537
ZNF260	0	0	0
ZNF263	3.73039	-0.0435396	0.607885
ZNF274	-3.45943	0.0592768	0.622518
ZNF281	1.16993	-0.403966	0.798395
ZNF282	0	0.995761	0
ZNF317	-2.58496	0.158267	0.862912
ZNF320	-1	0.0354523	0.166667
ZNF322	0	0.131313	0
ZNF324	-2	0.24685	0.50982
ZNF331	-1.58496	0.0544999	0.730637
ZNF333	0.584963	-0.0306219	0.571184
ZNF335	3.23095	0.489077	0.154064
ZNF350	1.48543	0.263784	0.182297
ZNF354A	-1.1375	-0.427584	0.211674
ZNF384	1.88101	-4.84362e-05	0.370165
ZNF394	2.73954	-0.075378	0.675947
ZNF467	0	0	0
ZNF502	0	0	0
ZNF524	-3.16993	0.108166	0.774153
ZNF586	0	0.212121	0
ZNF589	0	0	0
ZNF652	-2.07039	-0.283984	0.258077
ZNF667	-4.64386	0.000571551	0.39364
ZNF680	-2	0.0032518	0.540799
ZNF708	0.928447	-0.41466	0.802295
ZNF713	0	0	0
ZNF740	0	0	0
ZNF76	-1.9386	0.017336	0.586657
ZNF768	-2.32193	0.114558	0.636634
ZNF770	0.780687	-0.362932	0.848674
ZNF784	0	0	0
ZNF816	-2.58496	0.0769575	0.247271
ZNF85	-3.16993	0.593129	0.599903
ZSCAN16	0	1.24167	0
